# Differential gene expression and functional pathway enrichment in colon cell line CCD 841 CoN (CRL-1790) transfected with miR-mimics miR-18b, miR-142-3p, miR-155, and miR-890

**DOI:** 10.1101/747931

**Authors:** JM Robinson

## Abstract

This report is a bioinformatic analysis of samples from NCBI GEO database series GS132501. It includes previously un-reported data for miR-mimic over-expression of the miRNAs miR-18b, miR-155, miR-142-3p, and miR-890 in the ATCC CRL-1790 cell line. Data analysis was performed using Nanostring nSolver 4.0 and Advanced Analysis Module 2.0 plugin (Nanostring MAN-10030-03). Bioinformatic methods utilized include pathway scoring, differential expression (DE), and gene-set enrichment (GSE) analyses. Findings, with full supplementary data, provide a community resource for effects of dysregulation of these miRNAs in a colon ‘epithelial-like’ cell line.
