## Supplementary Results 1 for "Differential gene expression and functional pathway enrichment in colon cell line CCD 841 CoN (CRL-1790) transfected with miR-mimics miR-18b, miR-142-3p, miR-155, and miR-890": DE results - estsgenes.csv

	New.AnnotationControl	New.AnnotationmiR142	New.AnnotationmiR890	New.AnnotationmiR18b	New.AnnotationmiR155
POLR2A-mRNA	-0.098244632778473	0.196313174659927	-0.438087831405711	0.0894010273288535	0.0379923593299022
RAB13-mRNA	0.0459025009580395	0.165521550544819	-0.0442496333582862	0.0568607757583733	-0.243023089154685
PDCD4-mRNA	0.318118158586277	0.590763877739718	-1.44890095114513	0.44930740136359	-0.120854394874387
NRAS-mRNA	-0.544089289156031	-0.363307610981136	-0.782730494716498	-0.805506142358342	0.16995583385933
SOS1-mRNA	-0.0189254264050583	0.0695486420738198	-0.118765453299238	-0.109143414063825	-0.395858260001326
CTNNB1-mRNA	0.141408554478366	0.0818333458084519	0.0833688372680072	0.234212443231888	0.163053249471875
ACTB-mRNA	-0.107540834399958	-0.232429035599893	-0.121773768782568	0.157181955420061	-0.255473774618722
SYMPK-mRNA	0.133912710601984	0.222449181386626	0.0502441365294671	0.100922102849534	0.137144839833251
IGF1R-mRNA	0.481493801450533	0.523171832700404	0.466910478306096	0.447941241739505	-0.194920785799332
MAPK7-mRNA	-0.00435356299944253	0.0945330972870758	0.132325316995897	-0.372749383927402	0.0841517451141482
MYL12A b-mRNA	0.283734592758649	0.231289724939432	0.456876019755349	0.106075114522803	-0.324518404552791
SOS2-mRNA	-0.206154836142076	0.189446844133414	-0.163707274540378	0.164972376739528	0.240400163083561
BCL2-mRNA	-0.87458389056848	-0.924672426153334	-1.67536178792168	-1.78662398172124	-1.73064031247399
DIAPH1-mRNA	0.00585103078127373	0.0602833671494933	0.17124277902071	-0.104179626085549	-0.025348149129294
PPP1CA-mRNA	-0.153755799046199	-0.377778685307467	-0.432960728143691	0.148530809456287	0.0346802404784037
PSEN1-mRNA	-0.0632019001805238	-0.0706564880786172	-0.00431768373579389	0.216200648455762	0.0614123355943996
ITGA6-mRNA	-0.631154646659876	-1.39285117358038	-0.403429216720251	-1.75372061027638	-0.863421567577346
SMAD3-mRNA	-0.177031887936571	-0.423671855519697	-0.328610971079999	-0.736646793469548	-0.374483041023161
XPO5-mRNA	-0.265845456394182	-0.488187801059489	-0.232952340510017	-0.227168065513195	-0.150665379844956
PXN-mRNA	-0.0542703615084434	-0.175019064902974	-0.0808595079843027	-0.478871330134406	0.339021344021585
RAB8B-mRNA	-0.29109582615755	0.185528792818714	0.0290712616702551	-0.318486694232423	-0.0397814875004838
CTBP1-mRNA	-0.254422091023749	-0.179447563195011	-0.0417374738151728	-0.330728742462398	-0.130130824479079
LIMK2-mRNA	0.364851742110627	0.689331022527322	0.414009572594182	0.47343787492672	0.470968774476551
ACTG1-mRNA	-0.0230149910309613	-0.229986545315452	-0.266017272003672	0.199519308177706	-0.109030391393818
CTBP2-mRNA	-0.0609805921050686	-0.0250740928357768	-0.0795952894711619	-0.104190868849003	-0.0843409146455205
MRAS-mRNA	0.384683978382891	0.447080515520758	-0.34878358671407	0.346007448301814	0.245186404500869
LDHA-mRNA	0.132657104451743	-1.10702849630241	-0.540833850666164	-0.508038591184322	-0.642954547251573
CSNK2A1-mRNA	0.0783523304056296	0.0123118955163069	0.1114270486256	-0.15649360541933	0.188448748409216
PAK1-mRNA	-0.177413824938632	-0.455363131426398	-0.160034576353676	-0.488005994214418	-0.10506811713575
EXOC4-mRNA	0.129932923003431	0.153823718762956	0.18964802670504	0.0735653262703237	0.114940168491415
PDGFRB-mRNA	0.342203257007666	0.483621678056256	0.0603634171182539	-0.279573493670694	0.149798500700197
PIK3CA-mRNA	-0.112973426611022	0.365509638402523	-0.155293279296371	-0.162540539271886	-0.343906069963773
RPL19-mRNA	-0.14867137116675	-0.0326240008598925	-0.389102404610312	-0.19169440607704	-0.242737554639997
CD44-mRNA	-0.300811123794676	-0.313218311702748	0.0295150701901877	0.113207777000062	-0.27415993107374
PAK4-mRNA	-0.283060390720776	-0.723872392427201	-0.167146528658564	-1.05372400614294	-0.35924504163262
DVL1-mRNA	-0.235199138370552	-0.575844604557339	-0.173567515653643	-0.627149572117559	-0.195617869105309
PDGFA-mRNA	-0.402289314953265	-0.597656126067972	-0.612087612400924	-0.769238214992962	-0.70894984947387
CCND3-mRNA	0.0288040286473778	0.261893033115331	0.454704617496931	0.557511018395913	0.416320465162318
PARD3-mRNA	0.0163202536863653	0.481905480435719	0.0581713400797041	0.188947438051803	-0.0853614679219514
PIK3R3-mRNA	0.268363303931602	0.908187739687278	-0.40671121688445	1.42608328302683	0.720112067547887
MAPK1-mRNA	0.0271787344591241	0.102594715254293	-0.246371901800562	-0.571075747962452	0.0952177334820875
NLK-mRNA	0.188880939384674	0.742497594440284	0.5608441005496	0.668044413361782	0.250603581766716
HPRT1-mRNA	-0.16387719373334	-0.54300718427978	-0.217637270565027	-0.517579571502267	-0.508672571390075
CCND1-mRNA	0.268456019985074	-0.741962104166109	0.345770983878934	-0.789350804117037	-0.925605796310797
MPP5-mRNA	-0.0794528882378236	-0.465033979520704	0.056424217655124	0.068606103830137	-0.698721134877648
ITGA7-mRNA	1.28319997908532	0.551471018573161	1.26507593200729	0.216637630244245	0.392146249548831
CASK-mRNA	0.0769330940768276	-0.912981139680385	-0.376794931102403	-0.276630134824845	0.0628929577945147
PRKCI-mRNA	0.231077920908662	0.369985781438743	0.311812292895448	0.328135984346451	-0.919399814792951
GNAI1-mRNA	-0.0783540030593831	0.414803181422084	0.362345887160347	0.858351247486598	-0.108432936700943
MYC-mRNA	-0.557363049789074	-1.38157104131476	-1.1300322743188	-1.28203536776385	-0.646949387616858
TGFB2-mRNA	0.346926790326578	-0.562336659502525	0.504549820304574	0.0956984654419612	-0.140427683518395
BCAR1-mRNA	-0.298276826822717	-0.277107040652153	-0.203369173411213	-0.426038956094451	-0.357314917007679
MYL5-mRNA	0.259667554735396	0.744612761123034	-0.225197584656331	0.0299532221016284	-0.0357500249492017
AKT1-mRNA	-0.241683051282916	-0.41403761940235	-0.236898194824033	-0.697415888179096	-0.165490030101971
APC-mRNA	-0.209725679983705	-0.593139707753557	-0.688367370734546	-0.0927410530921091	0.260949663145101
ITGA1-mRNA	0.31786978620648	0.853675776461336	-0.00960079497925906	0.355197827968626	0.0430135644839317
NCKAP1-mRNA	0.42291183219861	-0.130768308961106	0.332265680141473	0.440411807136019	0.35576975119104
ABCF1-mRNA	-0.241292697630584	-0.486167107011458	-0.161813814404213	-0.290132633137568	-0.247675585338285
GSTM3-mRNA	0.0311593194151161	0.359276086004331	0.366999154302272	0.584606189155837	-0.0842717531747104
EGFR-mRNA	-0.408338985243813	-0.440962404716706	-0.290951105083578	-0.330748532766022	-0.978498554490888
CRK-mRNA	-0.223743544724069	-0.917687609412246	-0.133481204416462	0.0415622206617548	-0.176174193438395
PTK2-mRNA	0.00651445498401763	-0.115181158252614	-0.0907386276916663	-0.129287632080153	-0.181779770698945
MLLT4-mRNA	0.260914353959419	0.235227710295774	0.406112269499359	0.138466154759752	0.0101331060362004
MAPK10-mRNA	0.306522594210585	0.576788569275455	-0.508569600669612	-0.36082453163288	-0.0624640869466551
CSNK1A1-mRNA	0.608113365911494	0.698392604266402	0.24469790504224	0.584028324765718	-0.601341050162604
HSPA8-mRNA	-0.139572998359795	-0.350385552664985	-0.609258866031865	-0.23727948230068	-0.151297796629406
ROCK2-mRNA	-0.0487300831159883	-0.0592283664076435	0.0368037620546565	0.0508760018035259	0.103325792100423
APC2-mRNA	-0.314200357150226	0.39095323995276	0.405478452847876	0.0452465307022123	1.05642991615282
NUMA1-mRNA	0.00675161642772348	0.151880043844491	-0.169925001442311	-0.0251689351444626	0.189051813218389
EPB41L2-mRNA	0.243848196344885	0.558699109155016	-0.424790625451964	0.481383314104159	0.280470578312776
ITGA4-mRNA	-0.480990888817224	-0.783538772191257	-0.545410785308869	-2.0248138343935	-0.673375853866182
CREBBP-mRNA	-0.0445008641290527	0.246813340676848	-0.254728387102646	0.0606356596605559	-0.0319105246937912
CCND2-mRNA	-0.156690305536536	0.49659097923523	-1.84189879768548	-1.09588312994713	0.179892004130753
PPP2CA-mRNA	-0.115226597037268	-0.205490316486829	-0.0402714954252142	-0.172532147693568	-0.221100204033709
CFL1-mRNA	0.116927355366895	-0.190637459449798	-0.11872087016261	0.173487064927426	0.0716542702351812
CCNG2-mRNA	0.0607438787261418	0.646021069172807	0.0649864092685344	-0.00740478122175039	-0.0584065129680918
TCF7-mRNA	0.153851587237441	-0.237648150864945	0.0817480618065266	0.0179125984195779	-0.30219307393757
TARBP2-mRNA	-0.293513894956248	-0.459404190177862	-0.149857245774827	0.175187654137302	-0.387746467545824
CSNK2A2-mRNA	0.0816023015343566	0.480896607369481	0.151036468440932	0.24023134617128	0.275350291434172
MAP3K7-mRNA	0.121902245952726	0.204247559077599	-0.0864681595640475	0.111114678926842	-0.217282572863287
AKT3-mRNA	-0.0261931331049964	0.206975499940176	0.0790157488611105	0.129896917863294	-0.395355889800137
LEF1-mRNA	-0.526286593393551	0.0922585078519861	-0.399993619054395	-0.137957272783678	-0.392530099869276
VCL-mRNA	0.195366294859662	-0.157651998502099	-0.294288664511315	0.225265604593267	0.0995174541387719
HSPB1-mRNA	0.182650466944239	0.286612853719603	-0.553389797958601	0.213039938568941	0.0723025319338444
ERBB2-mRNA	0.074194544208373	0.267069919068951	0.181285215777849	-0.247119507238824	0.205318907977508
MAPK8-mRNA	-0.0930921529607509	0.135776025490902	-0.0881960826503096	-0.653458663380625	0.107467240345065
VAV2-mRNA	-0.0729281022302569	-0.0757842338219991	-0.0397726870633875	0.0798474033066408	0.162462994361804
GUSB-mRNA	-0.00931375113962695	0.31351107745995	-0.408656159593508	-0.12874156636969	-0.402098443571346
DIAPH3-mRNA	-0.542053909251865	-1.3246527322239	-1.2127462839989	-1.08406426478847	-1.03862129402731
PPP2R1B-mRNA	-0.0746726355670245	0.0724040084772627	-0.14214276585375	0.385467252558915	-0.107746286102127
IRS1-mRNA	-0.0946081881605847	0.180931710054709	-0.487121928191648	-0.132334046751316	-0.579425076613031
RRAS2-mRNA	0.900464326449082	0.986086242601541	0.215335916649437	0.867021833115445	0.941119305330921
PAK2-mRNA	-0.0762416750064375	0.146550951129753	-0.477583896505312	0.105444286774708	-0.548279192037621
EPB41L1-mRNA	-0.133814852201792	0.152126638134623	0.434974325175248	-0.0438048486089941	-0.0273986246392586
PRKCA-mRNA	-0.168521300451053	0.0174150140498877	-0.493043738050737	-0.355574450383859	-0.2146356481637
HSPA1A-mRNA	-0.0870643617447284	0.0299750594454903	-0.25191837363962	-0.0187191973465891	-0.455451767724753
CTTN-mRNA	-0.110415244437826	-1.01609684453296	0.14918314555101	0.0836005719835353	-0.101318493797014
CLDN15-mRNA	0.13054522788846	0.515950290004702	-0.848517055296933	-0.127920578798559	0.106051410137584
BAIAP2-mRNA	0.0335525597110258	-0.130167292204579	-0.00472241024240362	0.1263164497814	0.00705475753395007
HSPA1B-mRNA	0.311813781551294	-0.724905783813024	0.76090839603531	0.0682856900689819	-0.0770262007771085
DICER1-mRNA	-0.249543760766778	-0.170911888489384	-0.482605648883799	-1.31643509541086	-0.0645477048466393
TJP2-mRNA	-0.0502193554877372	-0.435429288110021	-0.0614005446641425	-0.263034405833794	-0.033608392642819
YBX3-mRNA	-0.275682470811941	-0.248543596362868	-1.11092181407433	-0.0605676141872794	-0.0971910982122191
PPP1CB-mRNA	0.252127815622441	0.247999657392006	0.213774721794683	-0.427622553397274	0.0732507853069457
TP53-mRNA	0.135479796689855	0.376214304415424	-0.0824302446314304	0.218278527436111	0.0374886174164732
PDGFD-mRNA	-0.116739321868488	0.934268148037883	-0.572265883283512	-0.209967677081722	-0.447346787924868
INADL-mRNA	0.476718765652496	0.745811567737768	0.249836920528959	-0.169229052402348	0.0255391800368952
HCLS1-mRNA	0.195728725667627	0.257114500252733	0.218960460477181	-0.134474927516	0.18069466192995
RPLP0-mRNA	-0.156544748761638	-0.0844177018530445	-0.564172410314171	-0.330477857794935	-0.352047875717985
RAC1-mRNA	-0.125012679472256	-1.31860395790215	0.0558107258547	-0.0312367328961259	-0.507394921577532
PTEN-mRNA	0.137791248508548	0.505140017641969	0.269060866758706	0.378691268839982	0.219033957639446
GAPDH-mRNA	-0.0435712463392916	-0.44111699634384	-0.0501861027390774	-0.701729858172602	-0.342601605641799
FN1-mRNA	0.272117695670443	-0.0426771142410019	-0.190233251253158	-0.283723733808198	0.261925396650753
VAPA-mRNA	-0.0960081525797623	-0.404998361633938	-0.0109239628164412	-0.0820488742220661	-0.101215842148116
TUBB-mRNA	-0.257836298428858	-0.703842384822585	-1.00757594674081	-0.690773914951746	-0.21526096323451
DOCK1-mRNA	0.115292951690113	0.286888593109402	-0.301742444374148	0.104023505217456	-0.267865503926647
WASL-mRNA	-0.0944715944989889	-1.6099862859126	0.0368238503116241	-0.0519359289677126	0.155337101948995
PRKAA1-mRNA	0.141237543122166	0.393386065764642	0.0655879873381826	0.253146643104043	0.214237001658622
CTNNA1-mRNA	0.0285146410446815	0.0637573528361999	0.0962561024897496	0.155783033715458	0.214506495550853
SRC-mRNA	0.261263092376593	0.137903924201953	0.00209080769469196	0.369162737044193	0.0464076694610411
JAM3-mRNA	0.00813757176308903	-0.107477606478257	0.280319199866596	-0.131528963712975	0.282180255916248
BHLHE40-mRNA	0.0487152850330292	-0.707158771683244	-0.0324214776923793	-1.31707869522597	0.434577685674487
RAF1-mRNA	-0.0566753029444877	-0.129499222694823	-0.213486102489748	-0.771863925735063	-0.0522747127346801
IL1R1-mRNA	0.354519960237897	0.505471352423621	0.944332662418587	1.01871685316174	0.354400487334765
MAPK9-mRNA	0.119980928269676	0.271218518488379	0.0116490387226006	0.39745037045002	0.173525704238644
ABI2-mRNA	0.190780634018809	0.304241114359605	0.00852766043539499	0.238288747604455	-0.593593811063715
TCF7L1-mRNA	-0.134362934309317	0.303864192341415	-0.317287165179848	0.139269603537263	-0.00762659947469766
MAP2K1-mRNA	-0.121119810301551	-0.444356035072944	-0.976983347275031	-0.0449874547733116	-0.205356129691951
WASF2-mRNA	0.293309244021398	0.447964804216667	-0.681855421617111	-0.144570685679861	0.59202354127295
EXOC3-mRNA	0.130815747479795	0.280021493449173	0.308022047256062	0.0383613018802042	0.307268912916546
CD9-mRNA	0.0374747054186617	-0.432742476963557	0.476099025015122	-0.34600711899611	0.0735711440121528
LIMK1-mRNA	-0.190993099343266	0.0250172018295617	-0.175091107431216	-0.730934391465007	-0.173301113400105
HRAS-mRNA	-0.592589288247476	-0.987336656433079	-0.43450682314741	-0.372697166969721	-0.573004120967832
ALDH18A1-mRNA	0.082328044952367	0.048903641747724	-0.0863166711994618	-0.309431842787471	0.143805930161536
PPP2R2A-mRNA	-0.0349258093002144	-0.417790072709614	0.102064920304005	-0.108841200284039	0.025405778914582
GNAI3-mRNA	-0.0309648647476208	-0.252774147534206	0.212400002689265	-0.0607459688955764	0.157955436236917
ZEB1-mRNA	-0.106072590221256	-0.237999201401249	-0.0356565207466899	-0.289893165537008	-0.251212697372949
DNMT3A-mRNA	0.0798857092353189	0.534236132538985	0.20939644223172	0.121781794274145	0.144189312137842
OCLN-mRNA	0.202733895565982	0.813848684143105	-0.0559087411506556	1.07315796203409e-16	-0.0515303006400821
PIK3R1-mRNA	0.161072961045994	0.623928904512854	-0.180572528195539	0.169476673147807	-0.0224764921899637
ADAM9-mRNA	0.0532222649617585	-0.0724091989216251	0.172778735921951	-0.190397645232929	-0.204704273088371
PDGFC-mRNA	-0.069822286500238	0.28331543688246	0.178246952474273	-1.2667865406949	-0.035630239575429
PDGFRA-mRNA	0.413647448267551	0.467825687559009	-0.053261456715635	-0.00517907683279853	-0.236176861452863
ACTN4-mRNA	0.277896956573317	0.215731180948427	0.06156237877092	0.159111631711554	0.15173415970564
TRIO-mRNA	-0.0652204374826362	0.0508883538635108	-0.23587063892186	-0.124155213166418	-0.359560648359115
AKT2-mRNA	-0.181642986575145	-0.199898839133323	-0.0776860846325945	0.0144217775692001	-0.186648454799473
MYL12A c-mRNA	0.48377708995115	0.285934807943873	0.0229004021100797	-0.058893689053568	-0.0892673380970866
DGCR8-mRNA	-0.0206642741904089	0.100716566973473	-0.147253554802262	-0.212681590413762	-0.0294601852097185
AXIN1-mRNA	-0.348279421834313	-0.149828722210713	-0.356056772426034	-0.361637804689334	-0.353274331754707
PIK3R2-mRNA	-0.355434813644485	-0.482507375838286	-0.0942571762746683	-1.26245004274977	-0.434323842328321
DVL3-mRNA	0.616501066790605	0.877216600156873	0.410152536703835	0.505462111784917	0.815596631554142
RHOA-mRNA	-0.0964117101926139	-0.222403394529281	-0.0366173218490528	0.154535667149283	-0.190459941350416
PPP2R1A-mRNA	0.0226702706293794	-0.33872349567367	0.0689976527101321	-0.206215925605498	0.121959469542221
PRKCZ-mRNA	-0.235464298853721	0.450095691220595	-0.439173293985799	-0.931126148584761	-0.930302892497178
DVL2-mRNA	-0.0697477508998407	-0.0266319175804929	-0.343819261481284	-0.0988445348615971	-0.029139543014882
PIK3CD-mRNA	-0.353686815336022	-0.263662776891	0.143000287064098	-0.7017491335031	-0.317447671904693
ACTN1-mRNA	0.054284685671988	-0.17751271783857	-0.0789272001135263	-0.0414444476908668	0.220366298153631
ITGB5-mRNA	0.0784857038675332	-0.0962235546471744	0.399723988484029	-0.721254758009943	0.0670288570610276
MAPK3-mRNA	0.205097206946349	0.129620436202643	0.393305425545448	0.442070173813223	0.262345651838971
MYL9-mRNA	0.315698622170814	0.391964364833004	0.17030951590703	0.417124245653829	0.224172969331267
G6PD-mRNA	0.0809370250299212	0.329873094188219	0.310218666799196	0.866659413150017	0.534408575685044
YES1-mRNA	0.124430765913458	-1.30261152789568	-0.166968600667957	-0.0210018837937044	-0.104642589467324
TBP-mRNA	0.17201739513572	0.105246961942822	-0.195159855117167	-0.0494618880833877	0.103266887284216
CDC42-mRNA	0.0110270049546228	0.102512258286181	0.298448043703308	-1.50411956409628	-0.0270606436714474
CLTC-mRNA	0.150375353854994	-0.136665707418289	0.0522033012911804	-0.190404949754724	0.0765617832405524
BAIAP2L1-mRNA	0.354234220216644	0.220864951589855	0.10861049793167	-0.709799612634931	-0.330221301686848
SPRY2-mRNA	-0.565562383957056	-0.978417052324246	0.110938568945254	-1.16558250385539	-0.226880222886697
TCF7L2-mRNA	0.160909389605938	0.483182998814411	-0.53163299831503	0.105131932640694	-0.775711676658459
ITGB1-mRNA	0.059828436385359	-0.157076998714811	-0.160114816855268	-0.302224223450756	-0.296458377759429
AXIN2-mRNA	0.536889310039774	0.283574218375744	-0.50073845026876	-0.633716724046468	-0.585765726585945
IL1R1 b-mRNA	0.129551400359538	0.474199571746988	0.905249389014463	1.09450668783329	0.345444788788843
TJP1-mRNA	0.16955118919571	0.194444135100242	0.0290625070404769	-0.108567067916183	0.0226745116721558
JUN-mRNA	0.0876153193546638	-0.465426204994275	-0.10010551459353	-0.381639021887333	-0.309024647651707
FLNA-mRNA	0.143688930247547	0.207309173712492	-0.0970882206296498	0.240586152019599	0.152827359334705
GSK3B-mRNA	0.17141120496695	0.552792085045817	0.106403395238844	0.187806120561238	0.164394088160389
PPP1CC-mRNA	-0.125153986393801	-0.339520402688629	-0.269579993354416	-0.406594121417157	-0.233148870187594
SMAD4-mRNA	-0.0402137119651967	-0.112163930505161	-0.228712624057189	-0.00410543894114777	0.13809560128712
MAGI1-mRNA	0.288744524939689	0.451683096065895	-0.122812405604194	-0.421036239900288	-0.320432298961881
TGFB1-mRNA	0.0874230147505699	-0.327714446076272	-0.102240683054764	-0.18674962408367	0.0790397098793372
PIK3CB-mRNA	-0.163035949633254	-0.125089810257191	-0.456479573476457	0.180462455676327	-0.204155647724664
ROCK1-mRNA	0.0596692706278622	0.106657262974112	-0.567048439819345	0.0633794234393073	0.0972350906348221
BAD-mRNA	-0.411646910078067	-0.667923949736555	-0.0533058305182774	-0.286994304777976	-0.49949785236766
RAC3-mRNA	-0.130930869826452	-0.573153198431523	0.36476429279762	-0.730392940242719	-0.282933963271499
EPB41-mRNA	0.314540890567639	0.552894396874244	0.59014999970219	-0.11891491039564	-0.835355760853582
BRAF-mRNA	0.00263018152383058	0.374868104635767	0.0635095949123939	-0.254649074281187	0.0498944821615852
MAGI3-mRNA	-0.168327218449107	-0.332972610492471	-0.569719969215896	-0.584710364725879	-0.2647927794259
EP300-mRNA	-0.0279999586559763	0.162129184358541	-0.264070424148188	-0.239553790296732	-0.11708176843623
MYL12A-mRNA	0.62729744883447	-0.347895975334818	0.266025274605476	-0.38024682273526	-0.108900348018846
MYLK-mRNA	0.0386235722915477	-0.0400215938851955	-0.574921584012675	-0.74612322611553	-0.463516724551985
MYH10-mRNA	0.30127122558565	0.139385258414888	-0.489688353780887	-0.0626324309531825	-0.235982819541936
GNAI2-mRNA	-0.000714024714299331	-0.147632669129451	-0.494603356975608	0.175532636871578	0.0720028446685617
ARAF-mRNA	-0.12851590915346	-0.0142261604961242	-0.212549932542062	-0.0836732998991927	0.168785883420917
F11R-mRNA	0.881844676318915	1.26531037899047	1.91190794314295	0.0919985882471222	-0.35990824741209
WASF1-mRNA	0.145794336369567	0.29346433720045	0.376048226393718	0.277270703449058	-0.283856699252885
PPP2CB-mRNA	-0.181708948324209	-0.0392669984205694	-0.401616705074563	0.25276709185663	-1.13344764995594
ASH1L-mRNA	0.0709355667811491	-0.394170635027132	-0.644642516374895	0.0433581854417524	-0.0135689417315549
CSNK2B-mRNA	-0.0477787230817491	-0.220019186709029	-0.395335383623865	-0.068696022005871	-0.187990925773747
PPP2R2D-mRNA	-0.167173672603618	-0.159223767341376	-0.425295151435058	-0.505653520779431	-0.248670838885801
BRK1-mRNA	0.0858733710378489	-0.131227612253382	0.0909424026324166	-0.0916887296918524	-0.298467331018081
AGO2-mRNA	-0.568440044808496	-0.542904952701358	-0.133794551689798	-0.214024097172228	-0.333064992915238
CDK4-mRNA	-0.22066640759293	-0.412315236976117	-0.620720843302796	-0.327501479076515	-0.435511648333664
SPTAN1-mRNA	0.216557119578707	0.379715875570448	0.466915875299771	0.214744681915665	0.316178568458519
RRAS-mRNA	-0.117481047826216	-0.322867043856977	0.345328527467439	-1.33166016231498	-0.228349445072688
KRAS-mRNA	0.077188974686077	0.275862847134509	0.142522345093988	0.30951593596642	-0.9900369079187
MYL12B-mRNA	0.0959481976514636	0.0954293234748572	0.337540583266338	0.0252216227736385	0.124151783413419
RAC2-mRNA	-0.212010402809328	-0.298081352932995	0.0395283641866373	-1.28239973070072	-0.321928094887363
RAB11A-mRNA	0.0877305565005816	0.021316243120189	0.380216547036388	0.128143127075942	0.0400766295613896
ITGAV-mRNA	-0.119566738850352	-0.576418709431379	0.0480613633635727	-0.359226636310336	-0.511706890348751
ITGA5-mRNA	-0.683738905808143	-0.851473335429743	-0.0748555597232042	-1.46986375916408	0.0222042259676923
FGFR1-mRNA	-0.0813178156096938	-0.0370442694956784	-0.0546105154015898	-0.475464135790643	-0.452339025380213
IQGAP1-mRNA	-0.0565019869789717	-0.11067033526282	0.0602243661194058	-0.620308285714758	0.0130229030141834
CYFIP2-mRNA	0.132103536007339	1.04794308834335	1.00657265392349	0.232707476945751	0.444381460860988
DROSHA-mRNA	0.0076816258507726	-0.0675303348792325	-0.615520763553774	-0.184714846840687	-0.160657392923571
PRKCD-mRNA	-0.0866487993797192	-0.129447846905076	-0.0762883602261625	-0.293159033198904	-0.181391535661572
CRKL-mRNA	-0.111779891331478	-0.0514301397435546	-0.485150368776848	-0.094949529424913	-0.108039342130464
CLDN23-mRNA	-0.0432120668212954	0.159551547766218	-0.464037718461549	-0.6412307203679	-0.822212880784716
PPP1R12A-mRNA	0.0777364675236908	0.378265760696512	-0.454287280319764	0.338649925537137	0.203967070601963
ITGA3-mRNA	-0.390061263153809	-1.14721977978643	-0.582587693533253	-0.909949674471245	-0.117374215362539
MET-mRNA	-0.0839302399908955	-1.38082178394093	-0.424791786156031	-1.42812749871929	-0.813417654604079
SMAD2-mRNA	0.234969087378989	0.473077452349319	0.15613151114209	-0.881982176938577	-0.188708034210228
FYN-mRNA	0.058057949897162	0.274551032442738	-0.0677524108367408	-0.000153967083389996	0.0320930975970525
MYH9-mRNA	-0.155421393870342	-0.178413325471962	-0.297961545328501	0.063574875357491	-0.117649213431225
