## Supplementary Results 1 for "Differential gene expression and functional pathway enrichment in colon cell line CCD 841 CoN (CRL-1790) transfected with miR-mimics miR-18b, miR-142-3p, miR-155, and miR-890": DE results - pvalsgenes.csv

	New.AnnotationControl	New.AnnotationmiR142	New.AnnotationmiR890	New.AnnotationmiR18b	New.AnnotationmiR155
POLR2A-mRNA	0.375856075171177	0.0849683148852179	0.00040982757216996	0.477579374191932	0.743234852493177
RAB13-mRNA	0.722984096610295	0.209123498321509	0.72254645253562	0.699812322536709	0.0857044745387702
PDCD4-mRNA	0.114407612965972	0.00587266158054862	1.87527275138844e-07	0.0532767057302545	0.560844575305059
NRAS-mRNA	9.79168516527947e-05	0.00423285446199379	4.7630323929415e-07	3.82266776438221e-06	0.167236138828051
SOS1-mRNA	0.829855044432326	0.432901888340621	0.170574723997842	0.282887732558748	0.000304055441060584
CTNNB1-mRNA	0.0195844406896521	0.158390150583486	0.136448419817844	0.00140401897056097	0.0116132750771516
ACTB-mRNA	0.578008087686877	0.23551216126852	0.513308268866707	0.476187534662092	0.216765089409661
SYMPK-mRNA	0.0136440602051931	0.000210148803213643	0.305769868802605	0.0892094200869907	0.0161512557165041
IGF1R-mRNA	0.0164272797836229	0.00991590706899892	0.015791735792288	0.0447880552955629	0.33305977132245
MAPK7-mRNA	0.960335322771004	0.286835615829522	0.126829587285138	0.00108554244795576	0.366532472346947
MYL12A b-mRNA	0.0176591883619673	0.0480895737915328	0.000310481562946971	0.407367852659315	0.0108778352378867
SOS2-mRNA	0.0228590310831427	0.0348121052291482	0.055594814924129	0.0990347437586695	0.0129232018137558
BCL2-mRNA	0.808704619458152	0.797672443173009	0.631357083360263	0.666829252361775	0.651083748874735
DIAPH1-mRNA	0.963374102137125	0.636799741978876	0.171427740489282	0.476241207573766	0.85043375706742
PPP1CA-mRNA	0.109453942740905	0.00050315357947205	7.74707301844638e-05	0.170793921021464	0.72415834159128
PSEN1-mRNA	0.465811683467825	0.415626415129639	0.958439091184974	0.0366499131478951	0.500984117255871
ITGA6-mRNA	0.0124299067112609	5.62189122877722e-06	0.0835074261914783	1.41427463857189e-06	0.00191288375160713
SMAD3-mRNA	0.113349827023806	0.000737036372364255	0.00445944621229642	5.8862150716062e-06	0.00333027455397284
XPO5-mRNA	0.0146634369848966	7.88644431989149e-05	0.0245711289986107	0.05905364370525	0.167441303690526
PXN-mRNA	0.784633042361871	0.38246972054716	0.672605462288243	0.0444845050662093	0.115062990447597
RAB8B-mRNA	3.01344022757147e-06	0.000626544791659069	0.520311168667953	5.23237404963858e-06	0.423231223554214
CTBP1-mRNA	0.013980203435635	0.0724892096370492	0.652292414175537	0.00592916716670392	0.207355786266789
LIMK2-mRNA	0.0097857115696232	2.19250459151884e-05	0.00303015342623854	0.00365622169265025	0.00212332124656988
ACTG1-mRNA	0.882554902269868	0.149978085170261	0.0868681681894693	0.26766667675418	0.508874311569149
CTBP2-mRNA	0.402813212870695	0.729014936372156	0.259769075327219	0.214030310644463	0.27520879814599
MRAS-mRNA	0.053104117804545	0.0266679260616497	0.0694187092637265	0.120062969435968	0.229416478245795
LDHA-mRNA	0.448164585940816	2.17131888371023e-06	0.00362021557250352	0.0167381272318228	0.0018807740144819
CSNK2A1-mRNA	0.366300382925464	0.886019790152515	0.186801113272294	0.120188661377766	0.0473258037474372
PAK1-mRNA	0.288168940598503	0.0109868242056419	0.318475204726637	0.0159540015630276	0.546733609087203
EXOC4-mRNA	0.0395180636415282	0.0167533149705151	0.00317920200119727	0.28733465288461	0.07958902401037
PDGFRB-mRNA	0.042912207654761	0.00613385240531866	0.696940266001995	0.137523527729446	0.381094825288505
PIK3CA-mRNA	0.27857569628908	0.00168862437029388	0.127010825594648	0.174467503021318	0.00418271081140883
RPL19-mRNA	0.0942815374086475	0.704431391052921	0.000104210693905666	0.0604031269801751	0.0129864505853276
CD44-mRNA	0.267007869574983	0.248362254283683	0.908538326624656	0.710004661857627	0.33539493655078
PAK4-mRNA	0.0335312463057354	8.96180148629577e-06	0.177335035384998	2.59807166484215e-07	0.012303792577087
DVL1-mRNA	0.0898920934380605	0.000346895596887897	0.185347008919271	0.00061604392877656	0.174876720546681
PDGFA-mRNA	0.923308222485516	0.886132716283587	0.878782922314906	0.871711537587008	0.871999500835152
CCND3-mRNA	0.888753314062606	0.21120451583269	0.0299195094936889	0.024759509719127	0.0649612499097346
PARD3-mRNA	0.879720436452639	0.00017492365296472	0.576266057565176	0.133140886187652	0.456402364404207
PIK3R3-mRNA	0.310572718288368	0.00199736407459945	0.118318080974171	7.90178539481941e-05	0.0148813883950668
MAPK1-mRNA	0.674481173994529	0.122796279426109	0.000630413482858051	1.08990683544935e-07	0.17153072731288
NLK-mRNA	0.0933891876924881	7.93869218841694e-07	2.2207226316539e-05	2.04093143665129e-05	0.038164520595511
HPRT1-mRNA	0.161556879288679	0.000102817707391643	0.0584360037944601	0.00067081802980105	0.000366638665093812
CCND1-mRNA	0.265439038658749	0.00470348021903524	0.140579104788083	0.00757458551064672	0.00120328901995076
MPP5-mRNA	0.669646158079952	0.0196263364853129	0.752459202891388	0.74582430656098	0.00171413290906624
ITGA7-mRNA	0.676868269449812	0.858004325292476	0.66952011052837	0.950762490596891	0.903915765599916
CASK-mRNA	0.478645254634291	2.73472826226754e-08	0.00142079264415558	0.0332878600845859	0.581774121420064
PRKCI-mRNA	0.0176451466772654	0.0004838316953817	0.00163896991802574	0.00418610917778715	3.17542132263999e-09
GNAI1-mRNA	0.735131017025182	0.0836518626496983	0.11412412962494	0.00338477882193543	0.65727483258668
MYC-mRNA	0.00463687168999653	1.79982782121429e-07	1.6736086416554e-06	4.04435154929218e-06	0.00227607326352319
TGFB2-mRNA	0.063026847276031	0.00489616657588494	0.00731252767421369	0.640031882553969	0.461854737415244
BCAR1-mRNA	0.19272507010486	0.224854684923213	0.350589811391903	0.107034867145271	0.141500968057022
MYL5-mRNA	0.173165182997974	0.000477545645431475	0.229510400223919	0.889063327726039	0.857954632699256
AKT1-mRNA	0.125064677514126	0.0124651564582259	0.11848192401896	0.00061268364463073	0.310941543798646
APC-mRNA	0.0398948566637451	3.8033326491316e-06	2.4147921370082e-07	0.404450489417926	0.0172398984165459
ITGA1-mRNA	0.337026133362551	0.0153490853543552	0.97568972335793	0.345858576202629	0.900832475455542
NCKAP1-mRNA	0.000134819895571312	0.164505109940293	0.00103858040794304	0.000348351231561445	0.00127370333198841
ABCF1-mRNA	0.0034530312462563	1.42843750920226e-06	0.0320643845258743	0.00223847282701378	0.00422221227697182
GSTM3-mRNA	0.797508534155646	0.0068109882416775	0.00445579392119562	0.000320691621914576	0.512493479067556
EGFR-mRNA	0.000563750681213081	0.000259584348212818	0.00673077470621977	0.00880211053650463	7.75598414761361e-09
CRK-mRNA	0.0412434345017378	1.38114902043237e-08	0.191970758928622	0.726294826601301	0.119222891220687
PTK2-mRNA	0.926446333951439	0.113419661158491	0.190617721372309	0.11830340075329	0.0220080698290307
MLLT4-mRNA	0.0560261452698078	0.0826771417868898	0.0035744184079901	0.357495934183545	0.941702336971178
MAPK10-mRNA	0.279645711925129	0.0489169761440342	0.0705475098069871	0.266103339159352	0.832496658118134
CSNK1A1-mRNA	9.91936032049289e-09	8.9780110523333e-10	0.00103826481491127	1.59964006303357e-07	2.88573207500585e-08
HSPA8-mRNA	0.208756311123082	0.0037818382382133	7.70974608385718e-06	0.0663939568967167	0.196608527807034
ROCK2-mRNA	0.445462070525051	0.35532786590776	0.548179898377132	0.483649177975103	0.132706059387548
APC2-mRNA	0.970326234243295	0.962981989702523	0.960098796498259	0.996234301183828	0.904955368708025
NUMA1-mRNA	0.954576891779531	0.206986592723757	0.148461188891012	0.852281078277386	0.13845465332334
EPB41L2-mRNA	0.0270842536674053	2.11603003626735e-05	0.000315737260013114	0.000487647052235942	0.0169810804051366
ITGA4-mRNA	0.921514242153033	0.872390933598238	0.907522565628419	0.718497392357557	0.895842002890975
CREBBP-mRNA	0.586376014094625	0.00588009082907565	0.00351319497123987	0.51559629260811	0.710748873771316
CCND2-mRNA	0.338383235769962	0.00507578966098118	1.58043335173165e-10	7.89512581316838e-06	0.295888726265771
PPP2CA-mRNA	0.0402598670728422	0.000827081396102898	0.436034011429575	0.00905872353526118	0.000681824513068088
CFL1-mRNA	0.358173200182472	0.140625947956948	0.332916774894283	0.234367837809875	0.590715622935747
CCNG2-mRNA	0.744359295099793	0.00200594083970731	0.717030369570005	0.972127388413625	0.766283365851345
TCF7-mRNA	0.976590565591572	0.963931306272827	0.987064770534229	0.997603532951105	0.956376403378544
TARBP2-mRNA	0.00464409675782339	6.63217218388868e-05	0.107683877408577	0.111711369036813	0.000699251298507071
CSNK2A2-mRNA	0.30532275996249	3.83361233505501e-06	0.0562027993768961	0.0129172868624009	0.00293889578808949
MAP3K7-mRNA	0.0256046063143686	0.00061113697617479	0.0910579491670234	0.0680783149181656	0.000559213527913483
AKT3-mRNA	0.807597636000468	0.0642741174888058	0.447623814950912	0.294052409576691	0.00206025450999907
LEF1-mRNA	0.0470209409543291	0.71075786458539	0.108816449198056	0.628757084213488	0.149215384919316
VCL-mRNA	0.0855659892144266	0.160641278395585	0.0102547715745957	0.0818492165267148	0.393245501703617
HSPB1-mRNA	0.474510555760097	0.265954285415068	0.0324295283025923	0.463866742066092	0.787179554677296
ERBB2-mRNA	0.655094869757988	0.115620791589523	0.261458702324719	0.205689035141609	0.245091787983233
MAPK8-mRNA	0.244306370506189	0.0952242030293374	0.251425029387894	2.8949776417673e-07	0.203715158213787
VAV2-mRNA	0.459991178240302	0.442846400197956	0.674014041613134	0.477163390479627	0.126612334496093
GUSB-mRNA	0.949005313776336	0.0389937209796758	0.00840591057185131	0.443388817681192	0.0165874060517499
DIAPH3-mRNA	0.00669715409625374	4.53786446943623e-07	8.56695865527806e-07	4.08883627373496e-05	2.4927633108792e-05
PPP2R1B-mRNA	0.22193603359868	0.235802090926574	0.0212280620588	1.15296915367256e-05	0.0995727793038212
IRS1-mRNA	0.390806858735501	0.108609858137754	0.000125401930266963	0.293910027878931	4.83421284616766e-05
RRAS2-mRNA	3.70604914223492e-07	8.84887401526991e-08	0.0875733849597124	4.09442657545123e-06	4.10878092828334e-07
PAK2-mRNA	0.443524628672833	0.148188755673835	4.91550545769711e-05	0.353569962384468	2.77341443342591e-05
EPB41L1-mRNA	0.180202867038483	0.129973261388699	0.000127103558536771	0.694223917446583	0.790344611554537
PRKCA-mRNA	0.00918375557293728	0.769762787109864	1.99972591551532e-08	2.8457826626524e-05	0.00230626223166755
HSPA1A-mRNA	0.665005204800948	0.880095783131735	0.206330658499199	0.93433720173705	0.0485487209452677
CTTN-mRNA	0.323200998746548	6.67227758437821e-09	0.170131265854507	0.508420529567457	0.388447438321644
CLDN15-mRNA	0.650005280819105	0.0473182077096622	0.00778815362297077	0.670267315190588	0.691995840811833
BAIAP2-mRNA	0.854481789815515	0.485525078267684	0.978658988879489	0.541563828818658	0.9708693406168
HSPA1B-mRNA	0.0151089344859305	7.21078817920541e-06	1.07645182543343e-06	0.618376757029935	0.546781132160188
DICER1-mRNA	0.0163743385635936	0.0883508758312294	3.37269003650232e-05	6.33836515242346e-11	0.528887197324195
TJP2-mRNA	0.837647398861356	0.0907778295896294	0.79468899601428	0.355576915192925	0.896420167331376
YBX3-mRNA	0.0232095264187862	0.0384545961713075	1.68124253353855e-09	0.640372802835512	0.420756208236074
PPP1CB-mRNA	0.00784178522070921	0.00874600523829517	0.0171020544195945	0.000263199027933928	0.427016110445183
TP53-mRNA	0.377746316519054	0.0204586583742985	0.575622542751981	0.215622713604794	0.815448979848357
PDGFD-mRNA	0.767357913202023	0.0257180759174644	0.141953851657613	0.6408491928377	0.288519771871282
INADL-mRNA	0.00136884194483718	1.00109636193877e-05	0.0576542665466426	0.263212377174458	0.853145097084727
HCLS1-mRNA	0.978139488241468	0.971251114055493	0.974572856046018	0.986811260951345	0.980826999396645
RPLP0-mRNA	0.16270529283078	0.443969544258028	2.24506042181845e-05	0.013933795056885	0.00559076642688647
RAC1-mRNA	0.0780809382412433	5.97971445511579e-15	0.399813957092467	0.688468980829064	4.92693139901029e-07
PTEN-mRNA	0.0369373190599069	5.89108540719052e-08	0.000186834846089335	2.46738239020666e-05	0.00296325415323698
GAPDH-mRNA	0.700278164540901	0.000731035463076171	0.645212661586642	1.7782105912334e-05	0.00835553966045175
FN1-mRNA	0.298894029831727	0.86892962089369	0.447660644367529	0.340471754436538	0.341793147460777
VAPA-mRNA	0.136745870444969	1.8232849568541e-06	0.856589694438944	0.25852547481545	0.136693073661248
TUBB-mRNA	0.0248363672143119	1.56043452441743e-06	2.68213926135864e-09	1.20665095186605e-05	0.0693095092068996
DOCK1-mRNA	0.149355452696238	0.00125371066559002	0.000548633346935642	0.248845712016287	0.00341885865386295
WASL-mRNA	0.356463775677386	2.83346612066762e-13	0.706342594141994	0.653585452631907	0.156172922780447
PRKAA1-mRNA	0.0222980855639372	8.59908750395616e-07	0.247060968376031	0.00085696256743636	0.00189309853233515
CTNNA1-mRNA	0.642306105841913	0.303975986059563	0.113149256530837	0.0344730440224081	0.00294061884684198
SRC-mRNA	0.0326482064106497	0.24070268087846	0.985001626562169	0.00983327932936092	0.703769900749526
JAM3-mRNA	0.93910840166239	0.31883419005086	0.0115358084271497	0.28483922238123	0.0189187235827407
BHLHE40-mRNA	0.848647482880804	0.0118236541065822	0.895111696659173	0.000269402301625976	0.114543299290331
RAF1-mRNA	0.445179485482429	0.0898981412420287	0.00613961413961865	6.70249443865582e-09	0.503393418606476
IL1R1-mRNA	0.339261280445503	0.177761315186626	0.0131752974445141	0.0221749857028546	0.364237715359133
MAPK9-mRNA	0.023575677812358	1.78102293964138e-05	0.807822350217638	5.24623661076244e-07	0.00303652519599323
ABI2-mRNA	0.0526050258735663	0.00360624126092784	0.924881105055089	0.0350341617299362	5.11807152969465e-06
TCF7L1-mRNA	0.367184785447562	0.0454526377996983	0.0358339572541863	0.403933291836233	0.960638322631592
MAP2K1-mRNA	0.321003010017423	0.00127886415092871	3.48336947680633e-08	0.743341661129083	0.117354554685725
WASF2-mRNA	0.00956698321867688	0.000278485460270191	8.31149647528676e-07	0.230744768024406	2.04361448422472e-05
EXOC3-mRNA	0.0924275566727799	0.00111356822820739	0.000306393539441848	0.654406570868901	0.000770101856246853
CD9-mRNA	0.85768064553321	0.0485725216829505	0.0258253801813075	0.156236076340753	0.73860401338791
LIMK1-mRNA	0.0776140145648942	0.810329262470848	0.0916297438987963	3.46773517275978e-06	0.125152040991136
HRAS-mRNA	0.000486908933838656	8.71769521655334e-07	0.00494548706738478	0.0334212760353616	0.00109800521704498
ALDH18A1-mRNA	0.436032789717277	0.642012698220119	0.396700546333798	0.0159508861634422	0.202402626599215
PPP2R2A-mRNA	0.721741012710986	0.000303889489210565	0.285401951770551	0.334414316193415	0.805711006977302
GNAI3-mRNA	0.737046425071521	0.0112824123496802	0.0243864046590941	0.56394352488765	0.114524867248918
ZEB1-mRNA	0.479106203305689	0.121155187346957	0.803606370583791	0.0989300601239446	0.1207859314896
DNMT3A-mRNA	0.671877025746061	0.00858459057354922	0.253936378473844	0.570605311746512	0.469303509808129
OCLN-mRNA	0.417380911805535	0.00280588670476783	0.816695302068239	1	0.845389093778245
PIK3R1-mRNA	0.190934639530726	3.44915488215213e-05	0.130322288757713	0.225440674388274	0.859726699825051
ADAM9-mRNA	0.730651536415841	0.640017410112728	0.252263500938433	0.285700477452669	0.217198472489105
PDGFC-mRNA	0.534592275024031	0.0178872867579044	0.108127581068059	2.49386812793697e-09	0.762807827209314
PDGFRA-mRNA	0.281402130851506	0.224897284144454	0.88380956375406	0.990414935771733	0.555726757465282
ACTN4-mRNA	0.202593659279747	0.318871017642923	0.765061900746895	0.515550075602167	0.503160846681907
TRIO-mRNA	0.215415049709626	0.330272289419834	9.60509231864709e-05	0.0446388600030084	1.30151124476056e-06
AKT2-mRNA	0.00665814954291135	0.00330629334673881	0.195169731001579	0.835734585049626	0.00791400659951943
MYL12A c-mRNA	0.0554825471958226	0.246907657118501	0.922704115680493	0.833669599876789	0.73148943246139
DGCR8-mRNA	0.709160342258164	0.0795246045576564	0.0107309095996322	0.00258743118859103	0.614432022157307
AXIN1-mRNA	0.118617706794517	0.485753527176117	0.0979831086101613	0.155659947255787	0.133520365939202
PIK3R2-mRNA	0.0138699904289621	0.00156465552263715	0.464443419003546	8.31956368713226e-08	0.00541293616487532
DVL3-mRNA	1.1880413032551e-07	2.90528178661806e-10	2.31600284895472e-05	1.37653538764909e-05	2.69687976605202e-09
RHOA-mRNA	0.536582170926013	0.162163243994579	0.806515438445355	0.38604904701372	0.252334681966825
PPP2R1A-mRNA	0.821585854731181	0.00262436839864108	0.478111243097387	0.0823620968828765	0.256925132090549
PRKCZ-mRNA	0.973605162498848	0.949355055995379	0.94883352146921	0.908587601473036	0.90134266280337
DVL2-mRNA	0.596079992803431	0.839151226885882	0.01180625705573	0.510196868798414	0.833132009615323
PIK3CD-mRNA	0.0254091842142518	0.0865803911918562	0.318314229913915	0.00047792959544089	0.0531722957791578
ACTN1-mRNA	0.757479242366463	0.318068197819358	0.64134209080707	0.835877668924495	0.241574918751973
ITGB5-mRNA	0.725446646636579	0.667063345266202	0.0734654664987634	0.00916129640593986	0.775889974110731
MAPK3-mRNA	0.00106233586689074	0.0258738688388771	2.01165644940936e-07	4.43408422165452e-07	0.000153480890717628
MYL9-mRNA	0.107011239347951	0.0488952890541707	0.3559059807468	0.0641179423373806	0.269441349877848
G6PD-mRNA	0.609884587151503	0.0467258272181365	0.0515047627015895	7.80619598841845e-05	0.0038239507786455
YES1-mRNA	0.096784242793051	2.45496146877098e-14	0.0244540126755349	0.799141758520216	0.180014673065031
TBP-mRNA	0.0206171251283407	0.140498196795407	0.0076134672125828	0.534026089370003	0.168606778943987
CDC42-mRNA	0.891954903222956	0.215143368658835	0.000892235410148068	1.74688607662081e-13	0.752066370513852
CLTC-mRNA	0.16996947226141	0.211658689009011	0.613817699065081	0.130244016076929	0.500187955503098
BAIAP2L1-mRNA	0.102273368686505	0.300058096840664	0.59379929052397	0.0084499951284103	0.152271920095713
SPRY2-mRNA	0.00488352582289834	2.22445108793566e-05	0.526748518579831	1.31711930912306e-05	0.243693177579312
TCF7L2-mRNA	0.196479108771998	0.000589523165447707	0.000209584573479546	0.452791117895768	8.26776135269341e-06
ITGB1-mRNA	0.705929919996383	0.326724519893647	0.299517699971648	0.104504650414588	0.0865956695092009
AXIN2-mRNA	0.887380524533674	0.940286130935321	0.891158994623859	0.883644163277304	0.883777931051508
IL1R1 b-mRNA	0.719046086286871	0.19587089528089	0.0149034036396433	0.0130036907857612	0.36645893016104
TJP1-mRNA	0.0390873813499994	0.0197374096087032	0.699001544857912	0.229506662282931	0.782825044121482
JUN-mRNA	0.672607665081049	0.0343618239229916	0.616748267696891	0.118105750628972	0.168119994325656
FLNA-mRNA	0.33455813983709	0.168842207022739	0.495642096551506	0.161109105397871	0.33030647032023
GSK3B-mRNA	0.0245355567834696	1.2010817475732e-07	0.133034566877304	0.0297768658717334	0.0388014024652699
PPP1CC-mRNA	0.137761892579197	0.000416544612355368	0.00237625066345144	0.000247961313303265	0.0126301385054892
SMAD4-mRNA	0.696421146466691	0.282385232634912	0.029364314111231	0.972041136181099	0.211534656424051
MAGI1-mRNA	0.288684965367207	0.101967044214308	0.639616955541142	0.190216779935792	0.274974528983522
TGFB1-mRNA	0.582208666856459	0.048804251639716	0.504706636981335	0.306882198257054	0.636684818419841
PIK3CB-mRNA	0.255950603977532	0.379632261191108	0.00297441572056058	0.26195839342921	0.181059975749321
ROCK1-mRNA	0.302617586547483	0.0727855268464129	9.11704183779355e-10	0.335408561298108	0.117220808164026
BAD-mRNA	0.0328007060223601	0.0014185079456235	0.758844933880729	0.175570058056966	0.0160938912082275
RAC3-mRNA	0.494504668290914	0.00812948181389841	0.0499531387788495	0.00470894617735723	0.175185088939529
EPB41-mRNA	0.931321615362617	0.87929367329489	0.866309328027016	0.977154301594782	0.828961039640326
BRAF-mRNA	0.96550307235	3.45956391894623e-06	0.284508743217725	0.00126093623202187	0.439692889807661
MAGI3-mRNA	0.196291791863137	0.0153089697963606	0.000123714264296089	0.000547198548972001	0.0595648529090548
EP300-mRNA	0.794810074058387	0.14213668707164	0.0174025337258578	0.0610438498244163	0.307956166224283
MYL12A-mRNA	0.8750818410537	0.930691299041554	0.944778714198591	0.933406178231542	0.979400744365769
MYLK-mRNA	0.818815576029871	0.812394660864315	0.00173701176475197	0.000763079989431019	0.0153159046763774
MYH10-mRNA	0.161380828755993	0.509383676920959	0.0234178218883602	0.79382643282772	0.293988315017504
GNAI2-mRNA	0.994677478983171	0.17736336480337	8.35449768162742e-05	0.159740936713611	0.52539534708285
ARAF-mRNA	0.458846781214283	0.934217287689191	0.208686970079166	0.670477459082572	0.357785209769208
F11R-mRNA	0.823546795324338	0.748199008939483	0.614636622014385	0.983696393399752	0.931452792090852
WASF1-mRNA	0.107037719336346	0.00276755698703408	0.000190483507378379	0.0104334679058004	0.00529971680549628
PPP2CB-mRNA	0.0239390323796011	0.604389559014189	1.50610328021445e-05	0.00723928406033757	2.34432392247163e-12
ASH1L-mRNA	0.508742378820912	0.00122029727821838	2.70098660402789e-06	0.721772605432039	0.904061958114057
CSNK2B-mRNA	0.599538973478257	0.0228897962820795	0.000160775361226784	0.508126601907374	0.0597653501582247
PPP2R2D-mRNA	0.070689675497927	0.0840647968519088	5.52998352709027e-05	5.2209930526453e-05	0.0138017080529365
BRK1-mRNA	0.631323950650968	0.465578347191098	0.597635226626694	0.652970900918309	0.124198779123838
AGO2-mRNA	0.000165526456988433	0.000267734801118461	0.269453832725686	0.14168819683439	0.0182923858176617
CDK4-mRNA	0.0157339024641642	7.42084910070383e-05	1.57057198543573e-07	0.00254307110649244	7.24570450426426e-05
SPTAN1-mRNA	0.0652262538820226	0.00262773765641628	0.000275254386283967	0.10496321968898	0.0135687820651466
RRAS-mRNA	0.487022675368049	0.0661688967595401	0.0413591416928529	1.00649070494928e-06	0.207057600523894
KRAS-mRNA	0.454605866739559	0.0127467816762585	0.158566919122602	0.0139169222881587	7.1760321004747e-09
MYL12B-mRNA	0.514148994910206	0.516403939095702	0.0243296228490627	0.879695885749949	0.424408608086699
RAC2-mRNA	0.318175270279543	0.16758829546538	0.842550117267332	9.23930801195696e-05	0.159482005222983
RAB11A-mRNA	0.242265139157125	0.772879388362895	2.24199647226131e-05	0.137606507482417	0.607502128642876
ITGAV-mRNA	0.468022641237616	0.00188346081900146	0.760356039584083	0.065111630144159	0.00694501175705521
ITGA5-mRNA	0.000172378864870414	1.25457446241523e-05	0.609291242638173	2.67613229616031e-08	0.889593089746413
FGFR1-mRNA	0.432386666718316	0.718894800176877	0.582175599245947	0.000527553670213797	0.000398269586721413
IQGAP1-mRNA	0.608534822733188	0.320064080851072	0.570771096574185	5.80347638400786e-05	0.910562066842053
CYFIP2-mRNA	0.42148751963516	7.18733069229877e-07	8.6479399112157e-07	0.211654979809408	0.0133751144418299
DROSHA-mRNA	0.909184213621353	0.321681210425634	3.84311645897765e-09	0.0237245716306993	0.0324273508285468
PRKCD-mRNA	0.514419184776633	0.333075243115691	0.550484222127988	0.0620768997226741	0.201997510782104
CRKL-mRNA	0.207059301060907	0.555583406020188	7.90317018561948e-06	0.342462046984006	0.245891968230381
CLDN23-mRNA	0.88074618846895	0.579493882638249	0.107748130042928	0.0656686136776077	0.0140419944205174
PPP1R12A-mRNA	0.275375053551304	2.08932183215854e-05	1.00068112211578e-06	0.000328461462168312	0.0110271472929788
ITGA3-mRNA	0.0595380511014605	8.66598109228144e-06	0.00555319990569866	0.000556972144458302	0.575211027308277
MET-mRNA	0.682586148397791	1.688789646542e-06	0.0418775935458096	7.76426264368028e-06	0.00121977550318549
SMAD2-mRNA	0.00151483475267105	3.19699673343746e-07	0.0200395088877355	7.10995562371233e-11	0.0113014260417921
FYN-mRNA	0.602374146280192	0.0207133882352993	0.528130454162292	0.999028560530614	0.784187985068616
MYH9-mRNA	0.232999612351062	0.173257909812038	0.0233170481694741	0.663486839405197	0.387789813355591
