## Supplementary Results 1 for "Differential gene expression and functional pathway enrichment in colon cell line CCD 841 CoN (CRL-1790) transfected with miR-mimics miR-18b, miR-142-3p, miR-155, and miR-890": DE results - sesgenes.csv

	New.AnnotationControl	New.AnnotationmiR142	New.AnnotationmiR890	New.AnnotationmiR18b	New.AnnotationmiR155
POLR2A-mRNA	0.108586458510583	0.108586458510583	0.104487368419055	0.123631121578651	0.114460177314939
RAB13-mRNA	0.127767822390662	0.127741857249658	0.12296387896775	0.14546301922693	0.134763487787301
PDCD4-mRNA	0.193130718855822	0.192721338758863	0.190774194835835	0.219395682387942	0.20449991868726
NRAS-mRNA	0.113523592053958	0.113281094119302	0.109496052735111	0.130058108827513	0.11879416609634
SOS1-mRNA	0.0869806778543884	0.0869806778543884	0.0836971962892122	0.0990318581737456	0.0916856848150784
CTNNB1-mRNA	0.0559516222864623	0.0559516222864623	0.0538394736478088	0.0637037243161052	0.0589781884022197
ACTB-mRNA	0.19031142312812	0.190314992326247	0.183127318369681	0.21667032253899	0.200611281897893
SYMPK-mRNA	0.0497412167283779	0.0497412167283779	0.0478635081132475	0.0566328665394016	0.0524318461499144
IGF1R-mRNA	0.184625240732704	0.184532970442399	0.177807659129274	0.209898932633737	0.19672935597205
MAPK7-mRNA	0.0865009159925425	0.0865009159925425	0.0832355452224061	0.0984856252651101	0.0911799714091063
MYL12A b-mRNA	0.110192680414176	0.110192680414176	0.106032956166418	0.125459885663687	0.116153283862607
SOS2-mRNA	0.0839500900112469	0.0839500900112469	0.0807810117774779	0.0955813821270138	0.0884911647372303
BCL2-mRNA	3.56500244636442	3.55914707486775	3.43818138361357	4.08885625309533	3.76929723636956
DIAPH1-mRNA	0.125907677957422	0.125819169597794	0.120931302491883	0.143625993256186	0.132778999427891
PPP1CA-mRNA	0.0919852269610649	0.0919852269610649	0.0885128259123995	0.104729787985072	0.096960942761498
PSEN1-mRNA	0.0850821886108105	0.0850821886108105	0.0818703741628233	0.096870333083896	0.0896845014407329
ITGA6-mRNA	0.230840497605257	0.231289131509316	0.222022679786857	0.26400804700154	0.243491092764883
SMAD3-mRNA	0.107143272830761	0.107334731564735	0.103185816852707	0.12273728207788	0.113133169183476
XPO5-mRNA	0.0999570515694024	0.0999570515694024	0.0961837177183263	0.11380610957135	0.105363983718073
PXN-mRNA	0.196057051650126	0.196196871724336	0.188676102807324	0.224041096515838	0.206216239879658
RAB8B-mRNA	0.0462066325289211	0.0462066325289211	0.0444623528815312	0.0526085653982936	0.0487060672659389
CTBP1-mRNA	0.0948913518366676	0.0948913518366676	0.0913092458777793	0.10803855670952	0.100024267352091
LIMK2-mRNA	0.128424395243547	0.126971799953797	0.123566945096099	0.144778148224794	0.134493400758856
ACTG1-mRNA	0.153905891579245	0.153911458135565	0.148101691250295	0.175222200858899	0.16223375838357
CTBP2-mRNA	0.0714168314775147	0.0714168314775147	0.0687208781303554	0.0813116395567696	0.0752799502471182
MRAS-mRNA	0.187691338536319	0.187573423764472	0.182278324776043	0.21352986716132	0.19806705845042
LDHA-mRNA	0.171624170563989	0.171697019465436	0.165173502846191	0.195444833117976	0.180952257673581
CSNK2A1-mRNA	0.0848542776882829	0.0848542776882829	0.081651066775369	0.0966108450836554	0.0894442622344604
PAK1-mRNA	0.162801676515602	0.16324593865318	0.156610954076264	0.186171155173833	0.171518495339279
EXOC4-mRNA	0.0591861380969601	0.0591861380969601	0.0569518879376239	0.0673863825674263	0.0623876674318859
PDGFRB-mRNA	0.158788106372557	0.158750542432377	0.152879421270371	0.181070212185924	0.167431217861533
PIK3CA-mRNA	0.101566278549767	0.101566278549767	0.0977321971021606	0.1156382950868	0.107060257894789
RPL19-mRNA	0.0848349699942607	0.0848349699942607	0.0816324879381338	0.0965888623069833	0.0894239101379685
CD44-mRNA	0.263804362579201	0.263804818466071	0.253835555702575	0.300338435047238	0.278074377384407
PAK4-mRNA	0.124440383835168	0.124440383835168	0.119742815175491	0.141681609606232	0.131171681941577
DVL1-mRNA	0.132284541235933	0.135097466050648	0.126748591521784	0.155919255957396	0.139309100550933
PDGFA-mRNA	4.12649745744203	4.12069185557816	3.96235592712022	4.70281699963375	4.34408026945026
CCND3-mRNA	0.203432504180302	0.203077220067755	0.195230197617898	0.230531258978695	0.213764674963852
PARD3-mRNA	0.106544538703923	0.105936702179905	0.102470510492708	0.120934829205002	0.112494642992148
PIK3R3-mRNA	0.258263857030794	0.257443827293719	0.249737533638587	0.292041353594836	0.271442613239964
MAPK1-mRNA	0.0638079490604214	0.0638079490604214	0.0613992276107871	0.0726485458332218	0.0672594839516442
NLK-mRNA	0.10746662015327	0.10746662015327	0.103409803457316	0.122356129521626	0.113279764041495
HPRT1-mRNA	0.112941471587237	0.113786017145668	0.108741557530716	0.129829163820995	0.119989915819178
CCND1-mRNA	0.234635137052172	0.234675705024306	0.225776745726905	0.26720451638852	0.247387146556886
MPP5-mRNA	0.183622466507786	0.184073407559331	0.176568451921385	0.208878579080689	0.194499995494353
ITGA7-mRNA	3.03416381579617	3.04278810953978	2.92044170134345	3.46461036385078	3.2075618184268
CASK-mRNA	0.106650590413603	0.106650590413603	0.10262457847421	0.121427038792079	0.112419593169568
PRKCI-mRNA	0.0897299550687148	0.0897299550687148	0.0863426895221592	0.102162047980099	0.0945836774539031
GNAI1-mRNA	0.228547648744975	0.22839689348853	0.219798740875535	0.259857761709376	0.24092700389881
MYC-mRNA	0.175945835850476	0.181432091870931	0.17210908440896	0.207842650974332	0.186315885502247
TGFB2-mRNA	0.176732144223015	0.17884384963012	0.169906954932654	0.201677585342203	0.187355274051393
BCAR1-mRNA	0.221639071836268	0.221588514526515	0.213018424992396	0.25302752532862	0.233885261107487
MYL5-mRNA	0.18415501073701	0.180346322047125	0.181957633934092	0.212144167895583	0.19730517377022
AKT1-mRNA	0.151276116235989	0.151501928971938	0.145533969674573	0.173289961080579	0.159386566273266
APC-mRNA	0.0957341636128806	0.0957341636128806	0.0921202418875672	0.108998140129056	0.100912668969306
ITGA1-mRNA	0.323523210492543	0.323501863130052	0.311327170537114	0.368339288613281	0.341038297267154
NCKAP1-mRNA	0.0907877270962773	0.0907877270962773	0.08736053113025	0.103366374412103	0.0956986670713404
ABCF1-mRNA	0.0732386911510539	0.0732386911510539	0.0704739634185947	0.08338591804313	0.0772003589623164
GSTM3-mRNA	0.119911769745082	0.119730930240918	0.115227147054554	0.136104293420748	0.126483266402545
EGFR-mRNA	0.100591322285472	0.100591322285472	0.096794044999429	0.114528258549111	0.106032563756715
CRK-mRNA	0.102894297346741	0.102894297346741	0.0990100837853636	0.117150311001118	0.10846011261944
PTK2-mRNA	0.0697242961142239	0.0697242961142239	0.067092235217674	0.079384603274849	0.0734958613243251
MLLT4-mRNA	0.1289951960022	0.129080419228006	0.123822342725239	0.147176497441388	0.136914079234493
MAPK10-mRNA	0.276204079187467	0.275909876113845	0.266946148194415	0.315818679419999	0.29168535683014
CSNK1A1-mRNA	0.0668586091446719	0.0668586091446719	0.0643347266455338	0.0761218751317766	0.0704751620293751
HSPA8-mRNA	0.107625758670484	0.107625758670484	0.103562934566903	0.122537316693944	0.113447510767448
ROCK2-mRNA	0.0626651514788929	0.0626651514788929	0.0602995701252458	0.0713474135495128	0.0660548695309235
APC2-mRNA	8.34141684869169	8.31873995043233	8.00387705291	9.46785511107043	8.73608230261975
NUMA1-mRNA	0.117125335977412	0.116643117695394	0.113272068077802	0.133509974654224	0.122747953367773
EPB41L2-mRNA	0.10262127600883	0.10262127600883	0.0987473688804683	0.116839462533604	0.108172322860232
ITGA4-mRNA	4.82062812351088	4.81598771970804	4.63608016550934	5.53823976479526	5.07860480757484
CREBBP-mRNA	0.0805308841102182	0.0805308841102182	0.0774908793651884	0.0916884449574004	0.0848870052584506
CCND2-mRNA	0.159935818774496	0.158721614529672	0.160113923498803	0.186611021041623	0.167810794122005
PPP2CA-mRNA	0.052704581852173	0.052704581852173	0.0507150075331313	0.0600068061533005	0.0555555072598808
CFL1-mRNA	0.124461621903341	0.124495282756403	0.119786171250142	0.141693925284295	0.131197848717388
CCNG2-mRNA	0.183840505247148	0.183221742507525	0.176903563187642	0.209416843899982	0.193963448054094
TCF7-mRNA	5.17794702200933	5.18989212816621	4.97962319105933	5.88979339195783	5.45561289254637
TARBP2-mRNA	0.092674807698644	0.092674807698644	0.0891763752865149	0.105514910192531	0.0976878246819408
CSNK2A2-mRNA	0.0776622099902457	0.0776622099902457	0.0747304964062161	0.0884223157939626	0.0818631572304866
MAP3K7-mRNA	0.0507369458479096	0.0507369458479096	0.0488216489052501	0.0577665540131875	0.0534814368000058
AKT3-mRNA	0.10620876887768	0.105978056007199	0.102102657990955	0.120701020173502	0.112490259622971
LEF1-mRNA	0.249415323198034	0.245430129324761	0.238840697226183	0.281168585003237	0.262171912848871
VCL-mRNA	0.10828495362348	0.108402432978909	0.104351431195131	0.123255107173298	0.114168797620456
HSPB1-mRNA	0.250811372382425	0.250782895531289	0.241584635693792	0.285530829215631	0.264409720693695
ERBB2-mRNA	0.163734067764724	0.162715085190492	0.157090793393164	0.189223350205332	0.17169577783805
MAPK8-mRNA	0.0777135537167519	0.0777135537167519	0.074779901930082	0.0884807731981459	0.08191727827026
VAV2-mRNA	0.0968899514280524	0.0968899514280524	0.0932323992312598	0.110314062444386	0.102130976298577
GUSB-mRNA	0.143897743681096	0.142387206770155	0.140515669466399	0.164794480401935	0.1544437976942
DIAPH3-mRNA	0.180200016564145	0.184714271903962	0.176432503556854	0.209992863839709	0.193272307838042
PPP2R1B-mRNA	0.0593230328658938	0.0593230328658938	0.0570836149904481	0.0675422441182464	0.0625319671884169
IRS1-mRNA	0.107969231363004	0.107969231363004	0.103893441319379	0.122928377557245	0.113809562774927
RRAS2-mRNA	0.123904818091122	0.123815111889491	0.120172725721682	0.140685990753839	0.130377952389934
PAK2-mRNA	0.0976219634794517	0.0976219634794517	0.0939367781561354	0.111147494827805	0.102902584750948
EPB41L1-mRNA	0.0965274485983583	0.0965274485983583	0.0928835807207499	0.109901334816786	0.101748864765213
PRKCA-mRNA	0.0587358108855485	0.0587358108855485	0.056518560376404	0.0668736624825477	0.0619129808717482
HSPA1A-mRNA	0.198235590389536	0.19630567813816	0.19318174674413	0.224498151924421	0.21747768332421
CTTN-mRNA	0.109139230845803	0.109139230845803	0.105019273846622	0.124260480567961	0.115042850517214
CLDN15-mRNA	0.283381298060383	0.244118251161606	0.286921035223859	0.296020661333527	0.263853098711504
BAIAP2-mRNA	0.180706387668426	0.18333880884522	0.174447597241393	0.203551213919614	0.190897422462497
HSPA1B-mRNA	0.117842514499964	0.122608170633852	0.112426113315951	0.135048430225591	0.12575649131356
DICER1-mRNA	0.095631722047116	0.095631722047116	0.0920216674449498	0.108881505275637	0.100804686077676
TJP2-mRNA	0.24206487121553	0.245623907226241	0.232967395900688	0.278444356110658	0.255052531914829
YBX3-mRNA	0.112588209579215	0.112535439996461	0.110197253981816	0.127772769357727	0.118352141749493
PPP1CB-mRNA	0.0857908531332428	0.0857908531332428	0.0825522869174756	0.0976771831362233	0.09043149943668
TP53-mRNA	0.150346934208566	0.150055280500477	0.144956790929444	0.170961862099541	0.158612943941836
PDGFD-mRNA	0.38953028859789	0.389188257802852	0.3750331710627	0.443581017862563	0.410809507063528
INADL-mRNA	0.129287455087799	0.129287455087799	0.124406911662971	0.147200242993432	0.136280943654723
HCLS1-mRNA	7.05422606126329	7.04559999989954	6.78426167725721	8.03397334050222	7.42546865914877
RPLP0-mRNA	0.108197859731143	0.108197859731143	0.104113439069195	0.123188682405247	0.114050558235275
RAC1-mRNA	0.0674876868523929	0.0674876868523929	0.0649400569520237	0.076838111609441	0.0711382681565872
PTEN-mRNA	0.06184303406939	0.06184303406939	0.0595084872791092	0.0704113917029557	0.0651882816915546
GAPDH-mRNA	0.111648069167941	0.111657497199774	0.107433437849301	0.127142351040268	0.117695631123682
FN1-mRNA	0.255469103548266	0.255476669173166	0.245836030557738	0.290883622582528	0.269287491889008
VAPA-mRNA	0.0620515392977005	0.0620515392977005	0.0597091215285967	0.0706487853483938	0.0654080655000595
TUBB-mRNA	0.106679575134564	0.106679575134564	0.102652469034959	0.121460039348597	0.112450145748096
DOCK1-mRNA	0.0770323550430984	0.0770323550430984	0.0741244182007395	0.0877051943902832	0.081199231820983
WASL-mRNA	0.100194648727818	0.100194648727818	0.0964123456906091	0.114076625836285	0.105614433113465
PRKAA1-mRNA	0.0572449779671478	0.0572449779671478	0.0550840057318116	0.0651762745364228	0.0603415049941142
CTNNA1-mRNA	0.0605057923425412	0.0605057923425412	0.0582217258274963	0.0688888750210439	0.0637787051452017
SRC-mRNA	0.114215803699132	0.114215803699132	0.109904208352338	0.130040413022168	0.120394028158647
JAM3-mRNA	0.105258287136307	0.105258287136307	0.101284834020977	0.11984183177722	0.110951976652911
BHLHE40-mRNA	0.252130544709438	0.256533450604048	0.242956913542179	0.301517217399968	0.263938633265693
RAF1-mRNA	0.0728365374811259	0.0728365374811259	0.0700869908692806	0.0829280459480076	0.0767764517735272
IL1R1-mRNA	0.362536262184871	0.362489029456172	0.348725239434336	0.412465729287069	0.382129371128923
MAPK9-mRNA	0.049146580165301	0.049146580165301	0.0472913188136435	0.0559558430299029	0.0518050441768019
ABI2-mRNA	0.0928697851025043	0.0928697851025043	0.0893639923808559	0.10573690173229	0.0978933489114292
TCF7L1-mRNA	0.145786989508732	0.14287209960947	0.141473943914352	0.163499854965817	0.152700361144911
MAP2K1-mRNA	0.119164530140611	0.119582266948377	0.11581610570254	0.135593027299771	0.125746860289299
WASF2-mRNA	0.102878737085942	0.102878737085942	0.0989951109174293	0.117132594864861	0.108443710664404
EXOC3-mRNA	0.0741955512635536	0.0741955512635536	0.0713947024911422	0.0844753512056517	0.0782089780815378
CD9-mRNA	0.206420958387582	0.206658014622238	0.198490410767768	0.235289551993149	0.217566622029081
LIMK1-mRNA	0.102932645943833	0.102932645943833	0.0990469847401204	0.1171939727996	0.108500535590068
HRAS-mRNA	0.143808828311232	0.143808828311232	0.138380109562224	0.163733553712837	0.151587815034533
ALDH18A1-mRNA	0.103677702920321	0.103677702920321	0.0997639161500161	0.118042257483591	0.109285894600836
PPP2R2A-mRNA	0.0967602479115025	0.0967602479115025	0.0931075919642682	0.110166388494579	0.101994256787633
GNAI3-mRNA	0.0910055599957196	0.0910055599957196	0.087570140935469	0.103614388078302	0.0959282831085258
ZEB1-mRNA	0.147202126433679	0.147333825523207	0.141579145859037	0.167902153413299	0.155350102877816
DNMT3A-mRNA	0.185962562923569	0.184284407786581	0.178516138884454	0.211353746406842	0.195655357709396
OCLN-mRNA	0.245061081713643	0.240548801155868	0.238187715780409	0.281229581918653	0.261004697249416
PIK3R1-mRNA	0.119186222159712	0.119186222159712	0.114686995746007	0.135699483383477	0.125633309245174
ADAM9-mRNA	0.15255084469573	0.1525905053332	0.146763666018067	0.173798810720249	0.160901724415788
PDGFC-mRNA	0.110583332018042	0.110281817140576	0.106212643036351	0.128522764226223	0.116535178111761
PDGFRA-mRNA	0.374135655408854	0.374132207931221	0.360046144718968	0.426008198388104	0.394432622477491
ACTN4-mRNA	0.211281875125584	0.211292989023785	0.203346598550883	0.240569264280831	0.222730939735716
TRIO-mRNA	0.0510584948525938	0.0510584948525938	0.0491310595792703	0.0581326536598367	0.0538203792113932
AKT2-mRNA	0.0603340414405787	0.0603340414405787	0.0580564584450269	0.0686933280169973	0.0635976637984051
MYL12A c-mRNA	0.238599089487506	0.240061613206825	0.23319966223982	0.276983413035038	0.256699825097493
DGCR8-mRNA	0.0546547251614237	0.0546547251614237	0.0525915338073883	0.062227141984018	0.0576111388002043
AXIN1-mRNA	0.214042584505454	0.211143499610166	0.205604731711009	0.245559451925097	0.226344872198199
PIK3R2-mRNA	0.132389265946199	0.132888522312161	0.126495267103107	0.157906524402349	0.140067960201721
DVL3-mRNA	0.0788542436613174	0.0788542436613174	0.0758775313410099	0.0897795058316112	0.0831196710465527
RHOA-mRNA	0.153448770255292	0.153509151226901	0.147628760695575	0.174568303165705	0.161807695812077
PPP2R1A-mRNA	0.0992802024093653	0.0992802024093653	0.0955324193104127	0.113035482902586	0.10465052205871
PRKCZ-mRNA	7.0280429853537	6.99790587448107	6.7583894992071	8.00738211182506	7.40989832744362
DVL2-mRNA	0.129588126397146	0.129588126397146	0.124696232765285	0.147542572338278	0.136597879042923
PIK3CD-mRNA	0.146987970283864	0.146647119006188	0.139893404236346	0.169978523256416	0.15493459603377
ACTN1-mRNA	0.173515832791651	0.173565588592623	0.166990657221983	0.197581576198546	0.182863484810259
ITGB5-mRNA	0.22051131833353	0.22053854453432	0.212151687053903	0.251288583803875	0.232439780208782
MAPK3-mRNA	0.0540599143810085	0.0540599143810085	0.0520191768670723	0.0615499201193539	0.0569841531858929
MYL9-mRNA	0.187482188697956	0.187478495337216	0.180413094710678	0.2134450255982	0.197626838193452
G6PD-mRNA	0.156254225582578	0.156101706013515	0.150238588283976	0.177292851984861	0.164391141650252
YES1-mRNA	0.0715781187724119	0.0715781187724119	0.0688760769022317	0.0814952732201014	0.0754499619836257
TBP-mRNA	0.0687079449107897	0.0687079449107897	0.066114250816184	0.0782274365256807	0.0724245330891567
CDC42-mRNA	0.0802034829895959	0.0802034829895959	0.0771758374899813	0.091315682383652	0.0845418941752313
CLTC-mRNA	0.105816589505429	0.106082878211736	0.101908688108882	0.120905839138718	0.111598330029286
BAIAP2L1-mRNA	0.207329450684418	0.207865344714586	0.200539068975064	0.244257139709789	0.222297617903505
SPRY2-mRNA	0.179805793846761	0.180426916924837	0.172349536555745	0.206327470741104	0.189145838666549
TCF7L2-mRNA	0.120618248281781	0.119579502056346	0.118846994844032	0.137429700733619	0.132547574422512
ITGB1-mRNA	0.156411713092023	0.156423600715842	0.150517990101941	0.178112155044187	0.164896352872642
AXIN2-mRNA	3.743035595382	3.73824741031413	3.61305528121329	4.27517393467191	3.9562707149811
IL1R1 b-mRNA	0.355311847146057	0.354958838338791	0.341315465846735	0.403302291742636	0.374237238308931
TJP1-mRNA	0.0770457899898102	0.0770457899898102	0.0741373459842405	0.0877204907500053	0.0812133934982671
JUN-mRNA	0.204441456730275	0.205675040315768	0.197058288550512	0.234198775940452	0.216470026737775
FLNA-mRNA	0.145482673791899	0.145477022598788	0.140012691226812	0.165622391029899	0.153349414637093
GSK3B-mRNA	0.0707541756121233	0.0707541756121233	0.0680832372265825	0.0805571726648319	0.0745814496339493
PPP1CC-mRNA	0.0811097591888	0.0811097591888	0.0780479021692657	0.0923475232273858	0.0854971931681264
SMAD4-mRNA	0.101663344298216	0.101663344298216	0.0978255986621547	0.115748809302958	0.107162574177419
MAGI1-mRNA	0.265254534947808	0.26411349984262	0.258495833438332	0.311021334959965	0.285863801045902
TGFB1-mRNA	0.156447786433609	0.156678123493248	0.150630199712268	0.178321294102436	0.164909533885446
PIK3CB-mRNA	0.139601855585301	0.139377436168758	0.135921113126922	0.156546802988134	0.147570466224033
ROCK1-mRNA	0.0564632219924837	0.0564632219924837	0.0543317606944568	0.0642862062049364	0.0595174618426531
BAD-mRNA	0.180134402528016	0.181883434738126	0.17138540812188	0.204726276910748	0.190844742724385
RAC3-mRNA	0.188314900202655	0.196083690434879	0.175360677839255	0.2310531638463	0.201641799635894
EPB41-mRNA	3.60406127176276	3.59443947286396	3.46075073826695	4.10092294813068	3.81648619049823
BRAF-mRNA	0.0600941098640859	0.0600941098640859	0.0578255841779016	0.0684201539001617	0.0633447537103011
MAGI3-mRNA	0.126123699233986	0.126123699233986	0.121362586173222	0.143598148496817	0.132946052168477
EP300-mRNA	0.106302332249377	0.106302332249377	0.102289466899438	0.121030529429561	0.112052496832001
MYL12A-mRNA	3.93947802597885	3.94989982393728	3.7927679923625	4.49367263706955	4.16523421491319
MYLK-mRNA	0.166510583999462	0.166518295393887	0.160288409927133	0.189725003830356	0.175585014164289
MYH10-mRNA	0.207539787194543	0.207653024630953	0.200328802771377	0.236622757265354	0.219246802211749
GNAI2-mRNA	0.105770423003929	0.105770423003929	0.101777636989365	0.120424924112886	0.111491815257294
ARAF-mRNA	0.170301679923012	0.170301679923012	0.163872867911661	0.193896992170146	0.179513732636563
F11R-mRNA	3.90313365342967	3.88753138897276	3.73821257471351	4.44609329654146	4.13180071737951
WASF1-mRNA	0.0865890284554016	0.0865890284554016	0.0833203314793238	0.0985859457171972	0.0912728501000669
PPP2CB-mRNA	0.0746500635981895	0.0746500635981895	0.0718320571890623	0.0849928362629334	0.0786880761489012
ASH1L-mRNA	0.105516666078175	0.105516666078175	0.10153345927371	0.120136009143473	0.111224331971486
CSNK2B-mRNA	0.0896187785924971	0.0896187785924971	0.0862357099080395	0.102035467993639	0.09446648715821
PPP2R2D-mRNA	0.0877967430381253	0.0877967430381253	0.0844824553783901	0.0999609892581418	0.0925458930483358
BRK1-mRNA	0.176342321528853	0.176564594328551	0.1696894003885	0.201009681496955	0.186365213234576
AGO2-mRNA	0.124326774856468	0.124212707081425	0.117954025291588	0.14016174523104	0.13016766472597
CDK4-mRNA	0.0839802224307024	0.0839802224307024	0.0808100067116178	0.0956156893957493	0.0885229270961939
SPTAN1-mRNA	0.111312932153239	0.111312932153239	0.107110918904932	0.126735348376538	0.117334132878676
RRAS-mRNA	0.16604655850084	0.166587114823519	0.158908309681747	0.195858479930298	0.175399732738427
KRAS-mRNA	0.101314283618382	0.101314283618382	0.0974897148663785	0.115351386236226	0.106794631914124
MYL12B-mRNA	0.144581427750954	0.144581489822171	0.139101642452989	0.164622028242203	0.152396681361694
RAC2-mRNA	0.207343180274281	0.208531104337562	0.196554011262051	0.266212472344624	0.220716511886632
RAB11A-mRNA	0.0729106199604949	0.0729106199604949	0.0701582767682904	0.0830123925611981	0.0768545415633666
ITGAV-mRNA	0.161771521347562	0.162254082924135	0.155531497139957	0.184561330768689	0.171015522363384
ITGA5-mRNA	0.150102791942806	0.150163194593293	0.144272482865034	0.171478370521589	0.15802162416937
FGFR1-mRNA	0.101584229873808	0.101541527770922	0.0977195770672691	0.116331626218269	0.107579494666089
IQGAP1-mRNA	0.108667594847729	0.108667594847729	0.104565441895876	0.123723499362214	0.114545702523734
CYFIP2-mRNA	0.161123444470683	0.150665849182484	0.146531066435244	0.180631054224178	0.164514385256829
DROSHA-mRNA	0.0665355947876479	0.0665355947876479	0.0640239059355673	0.0757541071080962	0.0701346750009982
PRKCD-mRNA	0.130653204347978	0.130653204347978	0.125721104501321	0.148755216929843	0.137720569779675
CRKL-mRNA	0.0858606831419838	0.0858606831419838	0.0826194808747158	0.0977566880986183	0.090505106728897
CLDN23-mRNA	0.284550428890077	0.283468354018892	0.276191121724108	0.330187812468588	0.306887472883577
PPP1R12A-mRNA	0.0694097708194963	0.0694097708194963	0.0667895831117107	0.0790265004737686	0.0731643225533001
ITGA3-mRNA	0.195817904790424	0.196720803027413	0.188558048925128	0.223880358033372	0.206183198946408
MET-mRNA	0.202400592591083	0.210437327573743	0.196023771653048	0.24288342776462	0.217735616922439
SMAD2-mRNA	0.064471035881913	0.064471035881913	0.0620372832022608	0.0734035033902641	0.0679584388324292
FYN-mRNA	0.109756871825808	0.109756871825808	0.105613599156736	0.124963695758311	0.115693901274906
MYH9-mRNA	0.126555144719075	0.126558438960309	0.121794170872028	0.14405390191706	0.13339731092296
