## Supplementary Results 1 for "Differential gene expression and functional pathway enrichment in colon cell line CCD 841 CoN (CRL-1790) transfected with miR-mimics miR-18b, miR-142-3p, miR-155, and miR-890": heatmap_sample_annotations_bycolor.csv

	New.Annotation	QC.Flag	Imaging.QC.Flag	Binding.Density.QC.Flag	Positive.Control.QC.Flag
20161013_sebelius2-101316_01_01.RCC	bisque4	lightgoldenrod1	lightgoldenrod1	lightgoldenrod1	lightgoldenrod1
20161013_sebelius2-101316_01_03.RCC	bisque4	lightgoldenrod1	lightgoldenrod1	lightgoldenrod1	lightgoldenrod1
20161013_sebelius2-101316_01_04.RCC	cyan3	lightgoldenrod1	lightgoldenrod1	lightgoldenrod1	lightgoldenrod1
20180703_1790-jr1_SA40miR142_01.RCC	cyan3	lightgoldenrod1	lightgoldenrod1	lightgoldenrod1	lightgoldenrod1
20180703_1790-jr1_SA44miR890_02.RCC	brown	lightgoldenrod1	lightgoldenrod1	lightgoldenrod1	lightgoldenrod1
20180703_1790-jr1_SA48bcel67_03.RCC	coral1	lightgoldenrod1	lightgoldenrod1	lightgoldenrod1	lightgoldenrod1
20180703_1790-jr1_SA50bmiR18b_04.RCC	gold1	lightgoldenrod1	lightgoldenrod1	lightgoldenrod1	lightgoldenrod1
20180703_1790-jr1_SA51miR890_05.RCC	brown	lightgoldenrod1	lightgoldenrod1	lightgoldenrod1	lightgoldenrod1
20180703_1790-jr1_SA54amiR155_06.RCC	blueviolet	lightgoldenrod1	lightgoldenrod1	lightgoldenrod1	lightgoldenrod1
20180703_1790-jr1_SA54bmiR155_07.RCC	blueviolet	lightgoldenrod1	lightgoldenrod1	lightgoldenrod1	lightgoldenrod1
20180703_1790-jr1_SA57Control_08.RCC	bisque4	lightgoldenrod1	lightgoldenrod1	lightgoldenrod1	lightgoldenrod1
20180703_1790-jr1_SA60miR142_09.RCC	cyan3	lightgoldenrod1	lightgoldenrod1	lightgoldenrod1	lightgoldenrod1
20180703_1790-jr1_SA61miR155_10.RCC	blueviolet	lightgoldenrod1	lightgoldenrod1	lightgoldenrod1	lightgoldenrod1
20180703_1790-jr1_SA62miR18b_11.RCC	gold1	lightgoldenrod1	lightgoldenrod1	lightgoldenrod1	lightgoldenrod1
20180703_1790-jr1_SA63miR890_12.RCC	brown	lightgoldenrod1	lightgoldenrod1	lightgoldenrod1	lightgoldenrod1
20180712_1790-jr2_SA36Control_01.RCC	bisque4	lightgoldenrod1	lightgoldenrod1	lightgoldenrod1	lightgoldenrod1
20180712_1790-jr2_SA38cel67_02.RCC	coral1	lightgoldenrod1	lightgoldenrod1	lightgoldenrod1	lightgoldenrod1
20180712_1790-jr2_SA40miR142_03.RCC	cyan3	lightgoldenrod1	lightgoldenrod1	lightgoldenrod1	lightgoldenrod1
20180712_1790-jr2_SA44miR890_04.RCC	brown	lightgoldenrod1	lightgoldenrod1	lightgoldenrod1	lightgoldenrod1
20180712_1790-jr2_SA48bcel67_05.RCC	coral1	lightgoldenrod1	lightgoldenrod1	lightgoldenrod1	lightgoldenrod1
20180712_1790-jr2_SA49amiR142_06.RCC	cyan3	lightgoldenrod1	lightgoldenrod1	lightgoldenrod1	lightgoldenrod1
20180712_1790-jr2_SA51bmiR890_07.RCC	brown	lightgoldenrod1	lightgoldenrod1	lightgoldenrod1	lightgoldenrod1
20180712_1790-jr2_SA57Control_08.RCC	bisque4	lightgoldenrod1	lightgoldenrod1	lightgoldenrod1	lightgoldenrod1
20180712_1790-jr2_SA59cel67_09.RCC	coral1	lightgoldenrod1	lightgoldenrod1	lightgoldenrod1	lightgoldenrod1
20180712_1790-jr2_SA61miR155_10.RCC	blueviolet	lightgoldenrod1	lightgoldenrod1	lightgoldenrod1	lightgoldenrod1
20180712_1790-jr2_SA62miR18b_11.RCC	gold1	lightgoldenrod1	lightgoldenrod1	lightgoldenrod1	lightgoldenrod1
20180712_1790-jr2_SA63miR890_12.RCC	brown	lightgoldenrod1	lightgoldenrod1	lightgoldenrod1	lightgoldenrod1
