## Supplementary Results 1 for "Differential gene expression and functional pathway enrichment in colon cell line CCD 841 CoN (CRL-1790) transfected with miR-mimics miR-18b, miR-142-3p, miR-155, and miR-890": DE results - Top 20 - New.AnnotationControl.csv

	Log2 fold change	std error (log2)	Lower confidence limit (log2)	Upper confidence limit (log2)	Linear fold change	Lower confidence limit (linear)	Upper confidence limit (linear)	P-value	BY.p.value	method	Gene.sets	probe.ID
CSNK1A1-mRNA	0.608	0.0669	0.477	0.739	1.52	1.39	1.67	9.92e-09	1.32e-05	loglinear	AXIN missense mutants destabilize the destruction complex, Beta-catenin phosphorylation cascade, Disassembly of the destruction complex and recruitment of AXIN to the membrane, Misspliced GSK3beta mutants stabilize beta-catenin, S33 mutants of beta-catenin aren.SQT.t phosphorylated, S37 mutants of beta-catenin aren.SQT.t phosphorylated, S45 mutants of beta-catenin aren.SQT.t phosphorylated, T41 m…	NM_001892.4:2053
DVL3-mRNA	0.617	0.0789	0.462	0.771	1.53	1.38	1.71	1.19e-07	7.89e-05	loglinear	Disassembly of the destruction complex and recruitment of AXIN to the membrane, PCPCE pathway, RHO GTPases Activate Formins, WNT mediated activation of DVL	NM_004423.3:1012
RRAS2-mRNA	0.9	0.124	0.658	1.14	1.87	1.58	2.21	3.71e-07	0.000164	lm.nb		NM_001102669.2:1785
RAB8B-mRNA	-0.291	0.0462	-0.382	-0.201	0.817	0.768	0.87	3.01e-06	0.001	loglinear		NM_016530.2:820
NRAS-mRNA	-0.544	0.114	-0.767	-0.322	0.686	0.588	0.8	9.79e-05	0.026	lm.nb	ARMS-mediated activation, CD209 (DC-SIGN) signaling, Cell surface interactions at the vascular wall, Constitutive Signaling by EGFRvIII, DAP12 signaling, Downstream signal transduction, FCERI mediated MAPK activation, Frs2-mediated activation, Gastrin-CREB signalling pathway via PKC and MAPK, Interleukin receptor SHC signaling, IRS-related events triggered by IGF1R, MAP2K and MAPK activation, RAF…	NM_002524.3:877
NCKAP1-mRNA	0.423	0.0908	0.245	0.601	1.34	1.19	1.52	0.000135	0.0286	loglinear	Regulation of actin dynamics for phagocytic cup formation, RHO GTPases Activate WASPs and WAVEs, VEGFA-VEGFR2 Pathway	NM_013436.3:2353
AGO2-mRNA	-0.568	0.124	-0.812	-0.325	0.674	0.57	0.798	0.000166	0.0286	lm.nb	DAP12 signaling, Downstream signal transduction, GAB1 signalosome, MicroRNA (miRNA) biogenesis, PI3KAKT activation, PIP3 activates AKT signaling, Role of LAT2NTALLAB on calcium mobilization, Signaling by ERBB2, Signaling by PDGF, Signaling by SCF-KIT	NM_012154.2:625
ITGA5-mRNA	-0.684	0.15	-0.978	-0.39	0.623	0.508	0.763	0.000172	0.0286	lm.nb	Cell surface interactions at the vascular wall, Elastic fibre formation, Integrin cell surface interactions, Signal transduction by L1	NM_002205.2:925
HRAS-mRNA	-0.593	0.144	-0.874	-0.311	0.663	0.545	0.806	0.000487	0.0718	loglinear	ARMS-mediated activation, CD209 (DC-SIGN) signaling, Cell surface interactions at the vascular wall, Constitutive Signaling by EGFRvIII, CREB phosphorylation through the activation of Ras, DAP12 signaling, Downstream signal transduction, FCERI mediated MAPK activation, Frs2-mediated activation, Gastrin-CREB signalling pathway via PKC and MAPK, Interleukin receptor SHC signaling, IRS-related event…	NM_005343.2:396
EGFR-mRNA	-0.408	0.101	-0.605	-0.211	0.753	0.657	0.864	0.000564	0.0749	loglinear	ARMS-mediated activation, Constitutive Signaling by Aberrant PI3K in Cancer, Constitutive Signaling by EGFRvIII, DAP12 signaling, Downstream signal transduction, FCERI mediated MAPK activation, Frs2-mediated activation, GAB1 signalosome, Gastrin-CREB signalling pathway via PKC and MAPK, Interleukin receptor SHC signaling, IRS-related events triggered by IGF1R, PI3KAKT activation, Role of LAT2NTAL…	NM_201282.1:360
MAPK3-mRNA	0.205	0.0541	0.0991	0.311	1.15	1.07	1.24	0.00106	0.128	loglinear	ARMS-mediated activation, DAP12 signaling, Downstream signal transduction, ERKs are inactivated, FCERI mediated MAPK activation, Frs2-mediated activation, Gastrin-CREB signalling pathway via PKC and MAPK, Interleukin receptor SHC signaling, IRS-related events triggered by IGF1R, Negative feedback regulation of MAPK pathway, Negative regulation of FGFR3 signaling, Negative regulation of FGFR4 sign…	NM_001040056.1:580
INADL-mRNA	0.477	0.129	0.223	0.73	1.39	1.17	1.66	0.00137	0.151	loglinear		XM_005270347.1:343
SMAD2-mRNA	0.235	0.0645	0.109	0.361	1.18	1.08	1.28	0.00151	0.155	loglinear	TGF-beta receptor signaling activates SMADs	NM_005901.5:1678
ABCF1-mRNA	-0.241	0.0732	-0.385	-0.0977	0.846	0.766	0.934	0.00345	0.328	loglinear		NM_001090.2:850
MYC-mRNA	-0.557	0.176	-0.902	-0.213	0.68	0.535	0.863	0.00464	0.381	lm.nb	Formation of the beta-catenin.CL.TCF transactivating complex	NM_002467.3:1610
TARBP2-mRNA	-0.294	0.0927	-0.475	-0.112	0.816	0.719	0.925	0.00464	0.381	loglinear	MicroRNA (miRNA) biogenesis	NM_134323.1:1060
SPRY2-mRNA	-0.566	0.18	-0.918	-0.213	0.676	0.529	0.863	0.00488	0.381	lm.nb	Negative regulation of FGFR1 signaling, Negative regulation of FGFR2 signaling, Negative regulation of FGFR3 signaling, Negative regulation of FGFR4 signaling, Spry regulation of FGF signaling	NM_005842.2:1481
AKT2-mRNA	-0.182	0.0603	-0.3	-0.0634	0.882	0.812	0.957	0.00666	0.468	loglinear	Activation of BAD and translocation to mitochondria , CD28 co-stimulation, DAP12 signaling, Deactivation of the beta-catenin transactivating complex, Downstream signal transduction, G beta.CL.gamma signalling through PI3Kgamma, GAB1 signalosome, GPVI-mediated activation cascade, IRS-related events triggered by IGF1R, PI3K Cascade, PI3KAKT activation, PIP3 activates AKT signaling, Role of LAT2NTAL…	NM_001626.4:699
DIAPH3-mRNA	-0.542	0.18	-0.895	-0.189	0.687	0.538	0.877	0.0067	0.468	lm.nb	RHO GTPases Activate Formins	NM_001042517.1:1832
PPP1CB-mRNA	0.252	0.0858	0.084	0.42	1.19	1.06	1.34	0.00784	0.521	loglinear	Circadian Clock, RHO GTPases activate PKNs, RHO GTPases Activate ROCKs, TGF-beta receptor signaling activates SMADs	NM_002709.2:393
