## Supplementary Results 1 for "Differential gene expression and functional pathway enrichment in colon cell line CCD 841 CoN (CRL-1790) transfected with miR-mimics miR-18b, miR-142-3p, miR-155, and miR-890": DE results - Top 20 - New.AnnotationmiR18b.csv

	Log2 fold change	std error (log2)	Lower confidence limit (log2)	Upper confidence limit (log2)	Linear fold change	Lower confidence limit (linear)	Upper confidence limit (linear)	P-value	BY.p.value	method	Gene.sets	probe.ID
CDC42-mRNA	-1.5	0.0913	-1.68	-1.33	0.353	0.311	0.399	1.75e-13	2.32e-10	loglinear	CD28 co-stimulation, CD28 dependent Vav1 pathway, DCC mediated attractive signaling, EPHB-mediated forward signaling, G alpha (1213) signalling events, GPVI-mediated activation cascade, Regulation of actin dynamics for phagocytic cup formation, Rho GTPase cycle, RHO GTPases Activate Formins, RHO GTPases activate IQGAPs, RHO GTPases activate PAKs, Sema4D induced cell migration and growth-cone coll…	NM_001039802.1:390
DICER1-mRNA	-1.32	0.109	-1.53	-1.1	0.402	0.346	0.466	6.34e-11	3.15e-08	loglinear	MicroRNA (miRNA) biogenesis	NM_177438.2:5060
SMAD2-mRNA	-0.882	0.0734	-1.03	-0.738	0.543	0.491	0.6	7.11e-11	3.15e-08	loglinear	TGF-beta receptor signaling activates SMADs	NM_005901.5:1678
PDGFC-mRNA	-1.27	0.129	-1.52	-1.01	0.416	0.349	0.495	2.49e-09	8.28e-07	lm.nb	Signaling by PDGF	NM_016205.2:2596
RAF1-mRNA	-0.772	0.0829	-0.934	-0.609	0.586	0.523	0.656	6.7e-09	1.78e-06	loglinear	ARMS-mediated activation, CD209 (DC-SIGN) signaling, CREB phosphorylation through the activation of Ras, DAP12 signaling, Downstream signal transduction, FCERI mediated MAPK activation, Frs2-mediated activation, Gastrin-CREB signalling pathway via PKC and MAPK, Interleukin receptor SHC signaling, IRS-related events triggered by IGF1R, Negative feedback regulation of MAPK pathway, Negative regulat…	NM_002880.3:1444
ITGA5-mRNA	-1.47	0.171	-1.81	-1.13	0.361	0.286	0.456	2.68e-08	5.92e-06	lm.nb	Cell surface interactions at the vascular wall, Elastic fibre formation, Integrin cell surface interactions, Signal transduction by L1	NM_002205.2:925
PIK3R2-mRNA	-1.26	0.158	-1.57	-0.953	0.417	0.336	0.517	8.32e-08	1.58e-05	lm.nb	CD28 co-stimulation, CD28 dependent PI3KAkt signaling, Cell surface interactions at the vascular wall, Constitutive Signaling by Aberrant PI3K in Cancer, DAP12 signaling, Downstream signal transduction, Downstream TCR signaling, G alpha (1213) signalling events, G alpha (q) signalling events, G beta.CL.gamma signalling through PI3Kgamma, GAB1 signalosome, Gastrin-CREB signalling pathway via PKC a…	NM_005027.2:3100
MAPK1-mRNA	-0.571	0.0726	-0.713	-0.429	0.673	0.61	0.743	1.09e-07	1.81e-05	loglinear	ARMS-mediated activation, CREB phosphorylation through the activation of Ras, DAP12 signaling, Downstream signal transduction, FCERI mediated MAPK activation, Frs2-mediated activation, Gastrin-CREB signalling pathway via PKC and MAPK, Interleukin receptor SHC signaling, IRS-related events triggered by IGF1R, MAP2K and MAPK activation, Negative feedback regulation of MAPK pathway, Negative regulat…	NM_138957.2:430
CSNK1A1-mRNA	0.584	0.0761	0.435	0.733	1.5	1.35	1.66	1.6e-07	2.36e-05	loglinear	AXIN missense mutants destabilize the destruction complex, Beta-catenin phosphorylation cascade, Disassembly of the destruction complex and recruitment of AXIN to the membrane, Misspliced GSK3beta mutants stabilize beta-catenin, S33 mutants of beta-catenin aren.SQT.t phosphorylated, S37 mutants of beta-catenin aren.SQT.t phosphorylated, S45 mutants of beta-catenin aren.SQT.t phosphorylated, T41 m…	NM_001892.4:2053
PAK4-mRNA	-1.05	0.142	-1.33	-0.776	0.482	0.397	0.584	2.6e-07	3.45e-05	loglinear	Activation of Rac	NM_005884.3:2130
MAPK8-mRNA	-0.653	0.0885	-0.827	-0.48	0.636	0.564	0.717	2.89e-07	3.5e-05	loglinear	FCERI mediated MAPK activation	NM_002750.2:945
MAPK3-mRNA	0.442	0.0615	0.321	0.563	1.36	1.25	1.48	4.43e-07	4.91e-05	loglinear	ARMS-mediated activation, DAP12 signaling, Downstream signal transduction, ERKs are inactivated, FCERI mediated MAPK activation, Frs2-mediated activation, Gastrin-CREB signalling pathway via PKC and MAPK, Interleukin receptor SHC signaling, IRS-related events triggered by IGF1R, Negative feedback regulation of MAPK pathway, Negative regulation of FGFR3 signaling, Negative regulation of FGFR4 sign…	NM_001040056.1:580
MAPK9-mRNA	0.397	0.056	0.288	0.507	1.32	1.22	1.42	5.25e-07	5.36e-05	loglinear		XM_005265940.1:163
RRAS-mRNA	-1.33	0.196	-1.72	-0.948	0.397	0.304	0.518	1.01e-06	9.55e-05	lm.nb	CREB phosphorylation through the activation of Ras	NM_006270.3:330
ITGA6-mRNA	-1.75	0.264	-2.27	-1.24	0.297	0.207	0.424	1.41e-06	0.000125	lm.nb	Cell surface interactions at the vascular wall, Non-integrin membrane-ECM interactions, Syndecan interactions	NM_000210.1:3065
LIMK1-mRNA	-0.731	0.117	-0.961	-0.501	0.603	0.514	0.707	3.47e-06	0.000286	loglinear	EPHB-mediated forward signaling, Regulation of actin dynamics for phagocytic cup formation, RHO GTPases activate PAKs, RHO GTPases Activate ROCKs, Sema3A PAK dependent Axon repulsion, Sema4D induced cell migration and growth-cone collapse	NM_002314.3:3133
NRAS-mRNA	-0.806	0.13	-1.06	-0.551	0.572	0.479	0.683	3.82e-06	0.000286	lm.nb	ARMS-mediated activation, CD209 (DC-SIGN) signaling, Cell surface interactions at the vascular wall, Constitutive Signaling by EGFRvIII, DAP12 signaling, Downstream signal transduction, FCERI mediated MAPK activation, Frs2-mediated activation, Gastrin-CREB signalling pathway via PKC and MAPK, Interleukin receptor SHC signaling, IRS-related events triggered by IGF1R, MAP2K and MAPK activation, RAF…	NM_002524.3:877
MYC-mRNA	-1.28	0.208	-1.69	-0.875	0.411	0.31	0.545	4.04e-06	0.000286	lm.nb	Formation of the beta-catenin.CL.TCF transactivating complex	NM_002467.3:1610
RRAS2-mRNA	0.867	0.141	0.591	1.14	1.82	1.51	2.21	4.09e-06	0.000286	lm.nb		NM_001102669.2:1785
RAB8B-mRNA	-0.318	0.0526	-0.422	-0.215	0.802	0.747	0.861	5.23e-06	0.000347	loglinear		NM_016530.2:820
