## Supplementary Results 1 for "Differential gene expression and functional pathway enrichment in colon cell line CCD 841 CoN (CRL-1790) transfected with miR-mimics miR-18b, miR-142-3p, miR-155, and miR-890": DE results - Top 20 - New.AnnotationmiR142.csv

	Log2 fold change	std error (log2)	Lower confidence limit (log2)	Upper confidence limit (log2)	Linear fold change	Lower confidence limit (linear)	Upper confidence limit (linear)	P-value	BY.p.value	method	Gene.sets	probe.ID
RAC1-mRNA	-1.32	0.0675	-1.45	-1.19	0.401	0.366	0.439	5.98e-15	7.94e-12	loglinear	Activation of Rac, CD28 co-stimulation, CD28 dependent Vav1 pathway, DAP12 signaling, EPH-ephrin mediated repulsion of cells, Ephrin signaling, G alpha (1213) signalling events, GPVI-mediated activation cascade, MAPK6MAPK4 signaling, NRAGE signals death through JNK, PCPCE pathway, Regulation of actin dynamics for phagocytic cup formation, RHO GTPases activate CIT, RHO GTPases Activate Formins, RH…	NM_198829.1:1250
YES1-mRNA	-1.3	0.0716	-1.44	-1.16	0.405	0.368	0.447	2.45e-14	1.63e-11	loglinear	CD28 co-stimulation, Cell surface interactions at the vascular wall, CTLA4 inhibitory signaling, EPH-ephrin mediated repulsion of cells, EPHA-mediated growth cone collapse, EPHB-mediated forward signaling, Regulation of signaling by CBL, Signaling by ERBB2, Signaling by SCF-KIT	NM_005433.3:265
WASL-mRNA	-1.61	0.1	-1.81	-1.41	0.328	0.286	0.375	2.83e-13	1.25e-10	loglinear	DCC mediated attractive signaling, EPHB-mediated forward signaling, Nephrin interactions, Regulation of actin dynamics for phagocytic cup formation, RHO GTPases Activate WASPs and WAVEs	NM_003941.2:400
DVL3-mRNA	0.877	0.0789	0.723	1.03	1.84	1.65	2.04	2.91e-10	9.65e-08	loglinear	Disassembly of the destruction complex and recruitment of AXIN to the membrane, PCPCE pathway, RHO GTPases Activate Formins, WNT mediated activation of DVL	NM_004423.3:1012
CSNK1A1-mRNA	0.698	0.0669	0.567	0.829	1.62	1.48	1.78	8.98e-10	2.38e-07	loglinear	AXIN missense mutants destabilize the destruction complex, Beta-catenin phosphorylation cascade, Disassembly of the destruction complex and recruitment of AXIN to the membrane, Misspliced GSK3beta mutants stabilize beta-catenin, S33 mutants of beta-catenin aren.SQT.t phosphorylated, S37 mutants of beta-catenin aren.SQT.t phosphorylated, S45 mutants of beta-catenin aren.SQT.t phosphorylated, T41 m…	NM_001892.4:2053
CTTN-mRNA	-1.02	0.109	-1.23	-0.802	0.494	0.426	0.573	6.67e-09	1.48e-06	loglinear	RHO GTPases activate PAKs	NM_001184740.1:240
CRK-mRNA	-0.918	0.103	-1.12	-0.716	0.529	0.46	0.609	1.38e-08	2.62e-06	loglinear	ARMS-mediated activation, Downstream signal transduction, Integrin alphaIIb beta3 signaling, p130Cas linkage to MAPK signaling for integrins, Regulation of actin dynamics for phagocytic cup formation, Regulation of signaling by CBL, Signaling by PDGF, VEGFA-VEGFR2 Pathway	NM_016823.2:1945
CASK-mRNA	-0.913	0.107	-1.12	-0.704	0.531	0.459	0.614	2.73e-08	4.54e-06	loglinear	Nephrin interactions, Non-integrin membrane-ECM interactions, Syndecan interactions	NM_001126054.2:2190
PTEN-mRNA	0.505	0.0618	0.384	0.626	1.42	1.3	1.54	5.89e-08	8.69e-06	loglinear	DAP12 signaling, Downstream signal transduction, Downstream TCR signaling, GAB1 signalosome, PI3KAKT activation, PIP3 activates AKT signaling, Role of LAT2NTALLAB on calcium mobilization, Signaling by ERBB2, Signaling by PDGF, Signaling by SCF-KIT, Synthesis of PIPs at the plasma membrane	NM_000314.4:1351
RRAS2-mRNA	0.986	0.124	0.743	1.23	1.98	1.67	2.34	8.85e-08	1.18e-05	lm.nb		NM_001102669.2:1785
GSK3B-mRNA	0.553	0.0708	0.414	0.691	1.47	1.33	1.61	1.2e-07	1.45e-05	loglinear	AXIN missense mutants destabilize the destruction complex, DAP12 signaling, Disassembly of the destruction complex and recruitment of AXIN to the membrane, Downstream signal transduction, GAB1 signalosome, Misspliced GSK3beta mutants stabilize beta-catenin, PI3KAKT activation, PIP3 activates AKT signaling, Regulation of HSF1-mediated heat shock response, Role of LAT2NTALLAB on calcium mobilizatio…	NM_002093.2:925
MYC-mRNA	-1.38	0.181	-1.74	-1.03	0.384	0.3	0.491	1.8e-07	1.99e-05	lm.nb	Formation of the beta-catenin.CL.TCF transactivating complex	NM_002467.3:1610
SMAD2-mRNA	0.473	0.0645	0.347	0.599	1.39	1.27	1.52	3.2e-07	3.27e-05	loglinear	TGF-beta receptor signaling activates SMADs	NM_005901.5:1678
DIAPH3-mRNA	-1.32	0.185	-1.69	-0.963	0.399	0.311	0.513	4.54e-07	4.3e-05	lm.nb	RHO GTPases Activate Formins	NM_001042517.1:1832
CYFIP2-mRNA	1.05	0.151	0.753	1.34	2.07	1.68	2.54	7.19e-07	6.36e-05	lm.nb	Regulation of actin dynamics for phagocytic cup formation, RHO GTPases Activate WASPs and WAVEs, VEGFA-VEGFR2 Pathway	NM_001037332.2:4990
NLK-mRNA	0.742	0.107	0.532	0.953	1.67	1.45	1.94	7.94e-07	6.43e-05	loglinear		NM_016231.4:618
PRKAA1-mRNA	0.393	0.0572	0.281	0.506	1.31	1.22	1.42	8.6e-07	6.43e-05	loglinear	IRS-related events triggered by IGF1R, PI3K Cascade, TP53 Regulates Metabolic Genes	NM_006251.5:1455
HRAS-mRNA	-0.987	0.144	-1.27	-0.705	0.504	0.415	0.613	8.72e-07	6.43e-05	loglinear	ARMS-mediated activation, CD209 (DC-SIGN) signaling, Cell surface interactions at the vascular wall, Constitutive Signaling by EGFRvIII, CREB phosphorylation through the activation of Ras, DAP12 signaling, Downstream signal transduction, FCERI mediated MAPK activation, Frs2-mediated activation, Gastrin-CREB signalling pathway via PKC and MAPK, Interleukin receptor SHC signaling, IRS-related event…	NM_005343.2:396
ABCF1-mRNA	-0.486	0.0732	-0.63	-0.343	0.714	0.646	0.789	1.43e-06	9.98e-05	loglinear		NM_001090.2:850
TUBB-mRNA	-0.704	0.107	-0.913	-0.495	0.614	0.531	0.71	1.56e-06	0.000104	loglinear		NM_178014.2:1955
