## Supplementary Results 1 for "Differential gene expression and functional pathway enrichment in colon cell line CCD 841 CoN (CRL-1790) transfected with miR-mimics miR-18b, miR-142-3p, miR-155, and miR-890": DE results - Top 20 - New.AnnotationmiR155.csv

	Log2 fold change	std error (log2)	Lower confidence limit (log2)	Upper confidence limit (log2)	Linear fold change	Lower confidence limit (linear)	Upper confidence limit (linear)	P-value	BY.p.value	method	Gene.sets	probe.ID
PPP2CB-mRNA	-1.13	0.0787	-1.29	-0.979	0.456	0.41	0.507	2.34e-12	3.11e-09	loglinear	ARMS-mediated activation, AXIN missense mutants destabilize the destruction complex, Beta-catenin phosphorylation cascade, CTLA4 inhibitory signaling, Cyclin AB1 associated events during G2M transition, Cyclin D associated events in G1, DAP12 signaling, DARPP-32 events, Disassembly of the destruction complex and recruitment of AXIN to the membrane, Downstream signal transduction, ERKs are inactiv…	NM_001009552.1:1075
DVL3-mRNA	0.816	0.0831	0.653	0.979	1.76	1.57	1.97	2.7e-09	1.41e-06	loglinear	Disassembly of the destruction complex and recruitment of AXIN to the membrane, PCPCE pathway, RHO GTPases Activate Formins, WNT mediated activation of DVL	NM_004423.3:1012
PRKCI-mRNA	-0.919	0.0946	-1.1	-0.734	0.529	0.465	0.601	3.18e-09	1.41e-06	loglinear	Tight junction interactions	NM_002740.4:530
KRAS-mRNA	-0.99	0.107	-1.2	-0.781	0.503	0.435	0.582	7.18e-09	2.06e-06	loglinear	ARMS-mediated activation, CD209 (DC-SIGN) signaling, Cell surface interactions at the vascular wall, Constitutive Signaling by EGFRvIII, DAP12 signaling, Downstream signal transduction, FCERI mediated MAPK activation, Frs2-mediated activation, Gastrin-CREB signalling pathway via PKC and MAPK, Interleukin receptor SHC signaling, IRS-related events triggered by IGF1R, MAP2K and MAPK activation, RAF…	NM_004985.3:327
EGFR-mRNA	-0.978	0.106	-1.19	-0.771	0.508	0.439	0.586	7.76e-09	2.06e-06	loglinear	ARMS-mediated activation, Constitutive Signaling by Aberrant PI3K in Cancer, Constitutive Signaling by EGFRvIII, DAP12 signaling, Downstream signal transduction, FCERI mediated MAPK activation, Frs2-mediated activation, GAB1 signalosome, Gastrin-CREB signalling pathway via PKC and MAPK, Interleukin receptor SHC signaling, IRS-related events triggered by IGF1R, PI3KAKT activation, Role of LAT2NTAL…	NM_201282.1:360
CSNK1A1-mRNA	-0.601	0.0705	-0.739	-0.463	0.659	0.599	0.725	2.89e-08	6.39e-06	loglinear	AXIN missense mutants destabilize the destruction complex, Beta-catenin phosphorylation cascade, Disassembly of the destruction complex and recruitment of AXIN to the membrane, Misspliced GSK3beta mutants stabilize beta-catenin, S33 mutants of beta-catenin aren.SQT.t phosphorylated, S37 mutants of beta-catenin aren.SQT.t phosphorylated, S45 mutants of beta-catenin aren.SQT.t phosphorylated, T41 m…	NM_001892.4:2053
RRAS2-mRNA	0.941	0.13	0.686	1.2	1.92	1.61	2.29	4.11e-07	7.8e-05	lm.nb		NM_001102669.2:1785
RAC1-mRNA	-0.507	0.0711	-0.647	-0.368	0.703	0.639	0.775	4.93e-07	8.18e-05	loglinear	Activation of Rac, CD28 co-stimulation, CD28 dependent Vav1 pathway, DAP12 signaling, EPH-ephrin mediated repulsion of cells, Ephrin signaling, G alpha (1213) signalling events, GPVI-mediated activation cascade, MAPK6MAPK4 signaling, NRAGE signals death through JNK, PCPCE pathway, Regulation of actin dynamics for phagocytic cup formation, RHO GTPases activate CIT, RHO GTPases Activate Formins, RH…	NM_198829.1:1250
TRIO-mRNA	-0.36	0.0538	-0.465	-0.254	0.779	0.724	0.839	1.3e-06	0.000192	loglinear	DCC mediated attractive signaling, G alpha (1213) signalling events, G alpha (q) signalling events, Gastrin-CREB signalling pathway via PKC and MAPK, NRAGE signals death through JNK, Rho GTPase cycle	NM_007118.2:1735
ABI2-mRNA	-0.594	0.0979	-0.785	-0.402	0.663	0.58	0.757	5.12e-06	0.00068	loglinear	Regulation of actin dynamics for phagocytic cup formation, RHO GTPases Activate WASPs and WAVEs, VEGFA-VEGFR2 Pathway	NM_005759.5:1160
TCF7L2-mRNA	-0.776	0.133	-1.04	-0.516	0.584	0.488	0.699	8.27e-06	0.000998	lm.nb	Deactivation of the beta-catenin transactivating complex, Formation of the beta-catenin.CL.TCF transactivating complex, Repression of WNT target genes	NM_001146274.1:1393
WASF2-mRNA	0.592	0.108	0.379	0.805	1.51	1.3	1.75	2.04e-05	0.00226	loglinear	Regulation of actin dynamics for phagocytic cup formation, RHO GTPases Activate WASPs and WAVEs, VEGFA-VEGFR2 Pathway	NM_006990.2:485
DIAPH3-mRNA	-1.04	0.193	-1.42	-0.66	0.487	0.374	0.633	2.49e-05	0.00255	lm.nb	RHO GTPases Activate Formins	NM_001042517.1:1832
PAK2-mRNA	-0.548	0.103	-0.75	-0.347	0.684	0.595	0.786	2.77e-05	0.00263	loglinear	Activation of Rac, CD209 (DC-SIGN) signaling, CD28 co-stimulation, CD28 dependent Vav1 pathway, Ephrin signaling, RHO GTPases activate PAKs, Sema3A PAK dependent Axon repulsion, VEGFA-VEGFR2 Pathway, VEGFR2 mediated vascular permeability	NM_002577.3:3785
IRS1-mRNA	-0.579	0.114	-0.802	-0.356	0.669	0.573	0.781	4.83e-05	0.00428	loglinear	ARMS-mediated activation, Constitutive Signaling by Aberrant PI3K in Cancer, DAP12 signaling, Downstream signal transduction, FCERI mediated MAPK activation, Frs2-mediated activation, GAB1 signalosome, Gastrin-CREB signalling pathway via PKC and MAPK, Interleukin receptor SHC signaling, IRS-related events triggered by IGF1R, PI3K Cascade, PI3KAKT activation, RAFMAP kinase cascade, Role of LAT2NTA…	NM_005544.2:6224
CDK4-mRNA	-0.436	0.0885	-0.609	-0.262	0.739	0.656	0.834	7.25e-05	0.00601	loglinear	Cyclin D associated events in G1	NM_000075.2:1055
MAPK3-mRNA	0.262	0.057	0.151	0.374	1.2	1.11	1.3	0.000153	0.012	loglinear	ARMS-mediated activation, DAP12 signaling, Downstream signal transduction, ERKs are inactivated, FCERI mediated MAPK activation, Frs2-mediated activation, Gastrin-CREB signalling pathway via PKC and MAPK, Interleukin receptor SHC signaling, IRS-related events triggered by IGF1R, Negative feedback regulation of MAPK pathway, Negative regulation of FGFR3 signaling, Negative regulation of FGFR4 sign…	NM_001040056.1:580
SOS1-mRNA	-0.396	0.0917	-0.576	-0.216	0.76	0.671	0.861	0.000304	0.0224	loglinear	ARMS-mediated activation, Cell surface interactions at the vascular wall, Constitutive Signaling by EGFRvIII, DAP12 signaling, Downstream signal transduction, FCERI mediated MAPK activation, Frs2-mediated activation, Gastrin-CREB signalling pathway via PKC and MAPK, Integrin alphaIIb beta3 signaling, Interleukin receptor SHC signaling, IRS-related events triggered by IGF1R, NRAGE signals death th…	NM_005633.2:1635
HPRT1-mRNA	-0.509	0.12	-0.744	-0.273	0.703	0.597	0.827	0.000367	0.0256	lm.nb		NM_000194.1:240
FGFR1-mRNA	-0.452	0.108	-0.663	-0.241	0.731	0.631	0.846	0.000398	0.0264	lm.nb	ARMS-mediated activation, Constitutive Signaling by Aberrant PI3K in Cancer, DAP12 signaling, Downstream signal transduction, FCERI mediated MAPK activation, Frs2-mediated activation, GAB1 signalosome, Gastrin-CREB signalling pathway via PKC and MAPK, Interleukin receptor SHC signaling, IRS-related events triggered by IGF1R, PI3K Cascade, PI3KAKT activation, RAFMAP kinase cascade, Role of LAT2NTA…	NM_015850.2:1335
