## Supplementary Results 1 for "Differential gene expression and functional pathway enrichment in colon cell line CCD 841 CoN (CRL-1790) transfected with miR-mimics miR-18b, miR-142-3p, miR-155, and miR-890": DE results - Top 20 - New.AnnotationmiR890.csv

	Log2 fold change	std error (log2)	Lower confidence limit (log2)	Upper confidence limit (log2)	Linear fold change	Lower confidence limit (linear)	Upper confidence limit (linear)	P-value	BY.p.value	method	Gene.sets	probe.ID
CCND2-mRNA	-1.84	0.16	-2.16	-1.53	0.279	0.224	0.347	1.58e-10	2.1e-07	lm.nb	Cyclin D associated events in G1	NM_001759.3:503
ROCK1-mRNA	-0.567	0.0543	-0.674	-0.461	0.675	0.627	0.727	9.12e-10	6.05e-07	loglinear	Apoptotic cleavage of cellular proteins, EPHA-mediated growth cone collapse, EPHB-mediated forward signaling, G alpha (1213) signalling events, RHO GTPases Activate ROCKs, Sema4D induced cell migration and growth-cone collapse, VEGFA-VEGFR2 Pathway	NM_005406.1:2660
YBX3-mRNA	-1.11	0.11	-1.33	-0.895	0.463	0.399	0.538	1.68e-09	7.44e-07	lm.nb		NM_003651.3:660
TUBB-mRNA	-1.01	0.103	-1.21	-0.806	0.497	0.433	0.572	2.68e-09	8.9e-07	loglinear		NM_178014.2:1955
DROSHA-mRNA	-0.616	0.064	-0.741	-0.49	0.653	0.598	0.712	3.84e-09	1.02e-06	loglinear	MicroRNA (miRNA) biogenesis	NM_013235.4:1860
PRKCA-mRNA	-0.493	0.0565	-0.604	-0.382	0.711	0.658	0.767	2e-08	4.43e-06	loglinear	DAP12 signaling, Downstream signal transduction, Gastrin-CREB signalling pathway via PKC and MAPK, Non-integrin membrane-ECM interactions, PCPCE pathway, Signaling by ERBB2, Signaling by PDGF, Signaling by SCF-KIT, VEGFA-VEGFR2 Pathway	NM_002737.2:680
MAP2K1-mRNA	-0.977	0.116	-1.2	-0.75	0.508	0.434	0.595	3.48e-08	6.61e-06	lm.nb	ARMS-mediated activation, DAP12 signaling, Downstream signal transduction, FCERI mediated MAPK activation, Frs2-mediated activation, Gastrin-CREB signalling pathway via PKC and MAPK, Interleukin receptor SHC signaling, IRS-related events triggered by IGF1R, Negative feedback regulation of MAPK pathway, Negative regulation of MAPK pathway, RAF activation, RAFMAP kinase cascade, Signaling by ERBB2,…	NM_002755.2:970
CDK4-mRNA	-0.621	0.0808	-0.779	-0.462	0.65	0.583	0.726	1.57e-07	2.61e-05	loglinear	Cyclin D associated events in G1	NM_000075.2:1055
PDCD4-mRNA	-1.45	0.191	-1.82	-1.07	0.366	0.283	0.475	1.88e-07	2.67e-05	lm.nb		NM_014456.3:1115
MAPK3-mRNA	0.393	0.052	0.291	0.495	1.31	1.22	1.41	2.01e-07	2.67e-05	loglinear	ARMS-mediated activation, DAP12 signaling, Downstream signal transduction, ERKs are inactivated, FCERI mediated MAPK activation, Frs2-mediated activation, Gastrin-CREB signalling pathway via PKC and MAPK, Interleukin receptor SHC signaling, IRS-related events triggered by IGF1R, Negative feedback regulation of MAPK pathway, Negative regulation of FGFR3 signaling, Negative regulation of FGFR4 sign…	NM_001040056.1:580
APC-mRNA	-0.688	0.0921	-0.869	-0.508	0.621	0.548	0.703	2.41e-07	2.92e-05	loglinear	Apoptotic cleavage of cellular proteins, AXIN missense mutants destabilize the destruction complex, Beta-catenin phosphorylation cascade, Deactivation of the beta-catenin transactivating complex, Disassembly of the destruction complex and recruitment of AXIN to the membrane, Misspliced GSK3beta mutants stabilize beta-catenin, S33 mutants of beta-catenin aren.SQT.t phosphorylated, S37 mutants of b…	NM_000038.3:6850
NRAS-mRNA	-0.783	0.109	-0.997	-0.568	0.581	0.501	0.674	4.76e-07	5.27e-05	lm.nb	ARMS-mediated activation, CD209 (DC-SIGN) signaling, Cell surface interactions at the vascular wall, Constitutive Signaling by EGFRvIII, DAP12 signaling, Downstream signal transduction, FCERI mediated MAPK activation, Frs2-mediated activation, Gastrin-CREB signalling pathway via PKC and MAPK, Interleukin receptor SHC signaling, IRS-related events triggered by IGF1R, MAP2K and MAPK activation, RAF…	NM_002524.3:877
WASF2-mRNA	-0.682	0.099	-0.876	-0.488	0.623	0.545	0.713	8.31e-07	7.66e-05	loglinear	Regulation of actin dynamics for phagocytic cup formation, RHO GTPases Activate WASPs and WAVEs, VEGFA-VEGFR2 Pathway	NM_006990.2:485
DIAPH3-mRNA	-1.21	0.176	-1.56	-0.867	0.431	0.339	0.548	8.57e-07	7.66e-05	lm.nb	RHO GTPases Activate Formins	NM_001042517.1:1832
CYFIP2-mRNA	1.01	0.147	0.719	1.29	2.01	1.65	2.45	8.65e-07	7.66e-05	lm.nb	Regulation of actin dynamics for phagocytic cup formation, RHO GTPases Activate WASPs and WAVEs, VEGFA-VEGFR2 Pathway	NM_001037332.2:4990
PPP1R12A-mRNA	-0.454	0.0668	-0.585	-0.323	0.73	0.667	0.799	1e-06	8.31e-05	loglinear	RHO GTPases activate PAKs, RHO GTPases activate PKNs, RHO GTPases Activate ROCKs	NM_002480.2:2935
HSPA1B-mRNA	0.761	0.112	0.541	0.981	1.69	1.45	1.97	1.08e-06	8.41e-05	lm.nb	Regulation of HSF1-mediated heat shock response	NM_005346.3:2095
MYC-mRNA	-1.13	0.172	-1.47	-0.793	0.457	0.362	0.577	1.67e-06	0.000123	lm.nb	Formation of the beta-catenin.CL.TCF transactivating complex	NM_002467.3:1610
ASH1L-mRNA	-0.645	0.102	-0.844	-0.446	0.64	0.557	0.734	2.7e-06	0.000189	loglinear		NM_018489.2:5005
HSPA8-mRNA	-0.609	0.104	-0.812	-0.406	0.656	0.569	0.755	7.71e-06	5e-04	loglinear		NM_006597.3:2111
