## Supplementary Results 1 for "Differential gene expression and functional pathway enrichment in colon cell line CCD 841 CoN (CRL-1790) transfected with miR-mimics miR-18b, miR-142-3p, miR-155, and miR-890": Genes in Deactivation.of.the.beta.catenin.transactivating.complex - New.AnnotationmiR18b.csv

Probe Label	Log2 fold change	std error (log2)	Lower confidence limit (log2)	Upper confidence limit (log2)	Linear fold change	Lower confidence limit (linear)	Upper confidence limit (linear)	P-value	BY.p.value	method	Gene.sets	Codeset.Name	Probe.Label	Analyte.Type	Is.Control	Control.Type	Related.Probes	Probe.Annotation	KEGG.Pathways	Official.Gene.Name	Control.Conc	volcanocol	volcanopch	tstats.all
AKT1-mRNA	-0.697	0.173	-1.04	-0.358	0.617	0.487	0.78	0.000613	0.0164	lm.nb	Activation of BAD and translocation to mitochondria , CD28 co-stimulation, DAP12 signaling, Deactivation of the beta-catenin transactivating complex, Downstream signal transduction, G beta.CL.gamma signalling through PI3Kgamma, GAB1 signalosome, GPVI-mediated activation cascade, IRS-related events triggered by IGF1R, PI3K Cascade, PI3KAKT activation, PIP3 activates AKT signaling, Role of LAT2NTAL…	SEBELIUS_2_C4636	AKT1	mRNA	0			TP53 Regulates Metabolic Genes;Deactivation of the beta-catenin transactivating complex;Activation of BAD and translocation to mitochondria ;eNOS activation;mTOR signalling;G beta.CL.gamma signalling through PI3Kgamma;KSRP (KHSRP) binds and destabilizes mRNA;AKT phosphorylates targets in the nucleus;VEGFR2 mediated vascular permeability;GPVI-mediated activation cascade;Tetrahydrobiopterin (BH4) s…	hsa04010;hsa04012;hsa04014;hsa04015;hsa04022;hsa04024;hsa04062;hsa04066;hsa04068;hsa04071;hsa04072;hsa04150;hsa04151;hsa04152;hsa04210;hsa04211;hsa04213;hsa04261;hsa04370;hsa04380;hsa04510;hsa04530;hsa04550;hsa04611;hsa04620;hsa04630;hsa04660;hsa04662;hsa04664;hsa04666;hsa04668;hsa04722;hsa04725;hsa04728;hsa04910;hsa04914;hsa04915;hsa04917;hsa04919;hsa04920;hsa04922;hsa04923;hsa04931;hsa04932;hsa…	AKT1	NA	slateblue2	16	-4.02890173410405
CTNNB1-mRNA	0.234	0.0637	0.109	0.359	1.18	1.08	1.28	0.0014	0.0333	loglinear	Apoptotic cleavage of cellular proteins, Beta-catenin phosphorylation cascade, Deactivation of the beta-catenin transactivating complex, Disassembly of the destruction complex and recruitment of AXIN to the membrane, Formation of the beta-catenin.CL.TCF transactivating complex, Misspliced GSK3beta mutants stabilize beta-catenin, Repression of WNT target genes, RHO GTPases activate IQGAPs, S37 mut…	SEBELIUS_2_C4636	CTNNB1	mRNA	0			Disassembly of the destruction complex and recruitment of AXIN to the membrane;S37 mutants of beta-catenin aren.SQT.t phosphorylated;T41 mutants of beta-catenin aren.SQT.t phosphorylated;S45 mutants of beta-catenin aren.SQT.t phosphorylated;Binding of TCFLEF.CL.CTNNB1 to target gene promoters;RHO GTPases activate IQGAPs;Deactivation of the beta-catenin transactivating complex;Repression of WNT ta…	hsa04015;hsa04310;hsa04390;hsa04510;hsa04520;hsa04530;hsa04550;hsa04670;hsa04916;hsa04919;hsa05100;hsa05130;hsa05166;hsa05200;hsa05205;hsa05210;hsa05213;hsa05215;hsa05216;hsa05217;hsa05412	CTNNB1	NA	slateblue3	16	3.6734693877551
CTBP1-mRNA	-0.331	0.108	-0.542	-0.119	0.795	0.687	0.921	0.00593	0.123	loglinear	Deactivation of the beta-catenin transactivating complex, Repression of WNT target genes	SEBELIUS_2_C4636	CTBP1	mRNA	0			Deactivation of the beta-catenin transactivating complex;Repression of WNT target genes	hsa04310;hsa04330;hsa05200;hsa05220	CTBP1	NA	slateblue4	16	-3.06481481481481
APC-mRNA	-0.0927	0.109	-0.306	0.121	0.938	0.809	1.09	0.404	1	loglinear	Apoptotic cleavage of cellular proteins, AXIN missense mutants destabilize the destruction complex, Beta-catenin phosphorylation cascade, Deactivation of the beta-catenin transactivating complex, Disassembly of the destruction complex and recruitment of AXIN to the membrane, Misspliced GSK3beta mutants stabilize beta-catenin, S33 mutants of beta-catenin aren.SQT.t phosphorylated, S37 mutants of b…	SEBELIUS_2_C4636	APC	mRNA	0			Apoptotic cleavage of cellular proteins;Misspliced GSK3beta mutants stabilize beta-catenin;APC truncation mutants have impaired AXIN binding;T41 mutants of beta-catenin aren.SQT.t phosphorylated;AXIN missense mutants destabilize the destruction complex;S45 mutants of beta-catenin aren.SQT.t phosphorylated;Deactivation of the beta-catenin transactivating complex;Disassembly of the destruction comp…	hsa04310;hsa04390;hsa04550;hsa04810;hsa05166;hsa05200;hsa05206;hsa05210;hsa05213;hsa05217	APC	NA	azure4	1	-0.85045871559633
TCF7L1-mRNA	0.139	0.163	-0.181	0.46	1.1	0.882	1.38	0.404	1	lm.nb	Deactivation of the beta-catenin transactivating complex, Formation of the beta-catenin.CL.TCF transactivating complex, Repression of WNT target genes	SEBELIUS_2_C4636	TCF7L1	mRNA	0			Ca2.PLS. pathway;Binding of TCFLEF.CL.CTNNB1 to target gene promoters;Deactivation of the beta-catenin transactivating complex;Repression of WNT target genes;Formation of the beta-catenin.CL.TCF transactivating complex	hsa04310;hsa04390;hsa04520;hsa04916;hsa05200;hsa05210;hsa05213;hsa05215;hsa05216;hsa05217;hsa05221;hsa05412	TCF7L1	NA	azure4	1	0.852760736196319
TCF7L2-mRNA	0.105	0.137	-0.164	0.374	1.08	0.892	1.3	0.453	1	lm.nb	Deactivation of the beta-catenin transactivating complex, Formation of the beta-catenin.CL.TCF transactivating complex, Repression of WNT target genes	SEBELIUS_2_C4636	TCF7L2	mRNA	0			Ca2.PLS. pathway;Deactivation of the beta-catenin transactivating complex;Repression of WNT target genes;Synthesis# secretion# and inactivation of Glucagon-like Peptide-1 (GLP-1);Formation of the beta-catenin.CL.TCF transactivating complex	hsa04310;hsa04390;hsa04520;hsa04916;hsa05200;hsa05210;hsa05213;hsa05215;hsa05216;hsa05217;hsa05221;hsa05412	TCF7L2	NA	azure4	1	0.766423357664234
LEF1-mRNA	-0.138	0.281	-0.689	0.413	0.909	0.62	1.33	0.629	1	lm.nb	Deactivation of the beta-catenin transactivating complex, Formation of the beta-catenin.CL.TCF transactivating complex, Repression of WNT target genes	SEBELIUS_2_C4636	LEF1	mRNA	0			Ca2.PLS. pathway;Binding of TCFLEF.CL.CTNNB1 to target gene promoters;Deactivation of the beta-catenin transactivating complex;Repression of WNT target genes;Formation of the beta-catenin.CL.TCF transactivating complex	hsa04310;hsa04390;hsa04520;hsa04916;hsa05200;hsa05210;hsa05213;hsa05215;hsa05216;hsa05217;hsa05221;hsa05412	LEF1	NA	azure4	1	-0.491103202846975
AKT2-mRNA	0.0144	0.0687	-0.12	0.149	1.01	0.92	1.11	0.836	1	loglinear	Activation of BAD and translocation to mitochondria , CD28 co-stimulation, DAP12 signaling, Deactivation of the beta-catenin transactivating complex, Downstream signal transduction, G beta.CL.gamma signalling through PI3Kgamma, GAB1 signalosome, GPVI-mediated activation cascade, IRS-related events triggered by IGF1R, PI3K Cascade, PI3KAKT activation, PIP3 activates AKT signaling, Role of LAT2NTAL…	SEBELIUS_2_C4636	AKT2	mRNA	0			TP53 Regulates Metabolic Genes;PDE3B signalling;AKT phosphorylates targets in the cytosol;Negative regulation of the PI3KAKT network;Deactivation of the beta-catenin transactivating complex;Activation of BAD and translocation to mitochondria ;G beta.CL.gamma signalling through PI3Kgamma;AKT phosphorylates targets in the nucleus;VEGFR2 mediated vascular permeability;GPVI-mediated activation cascad…	hsa04010;hsa04012;hsa04014;hsa04015;hsa04022;hsa04024;hsa04062;hsa04066;hsa04068;hsa04071;hsa04072;hsa04150;hsa04151;hsa04152;hsa04210;hsa04211;hsa04213;hsa04261;hsa04370;hsa04380;hsa04510;hsa04530;hsa04550;hsa04611;hsa04620;hsa04630;hsa04660;hsa04662;hsa04664;hsa04666;hsa04668;hsa04722;hsa04725;hsa04728;hsa04910;hsa04914;hsa04915;hsa04917;hsa04919;hsa04920;hsa04922;hsa04923;hsa04931;hsa04932;hsa…	AKT2	NA	azure4	1	0.209606986899563
